# The Impact of Serum on a Complex Synthetic Community Model of the Subgingival Microbiome

**DOI:** 10.1101/2025.10.07.681017

**Authors:** Lu Li, Matthew Smardz, Dam Soh, Philip D. Marsh, Anilei Hoare, Patricia I. Diaz

## Abstract

Despite rapid advances in characterizing the human microbiome, the ecological pressures shaping its transitions from healthy to diseased states remain poorly resolved. This is particularly true for periodontitis, a slow-progressing chronic inflammatory disease associated with well-defined shifts in the subgingival microbiome. Here, we report the development of a complex synthetic community model of the subgingival microbiome, designed for systematic interrogation of ecological factors that drive community restructuring. The model includes 22 prevalent and abundant subgingival species maintained in mucin-rich medium under microaerophilic, continuous culture conditions, in a chemostat. Using this system, we interrogated the impact of serum, as a surrogate for the inflammatory exudate, on community structure and function. Through integrated 16S rRNA gene sequencing, metatranscriptomics, and metabolomics, we found that serum was not required for a community with a periodontitis-like configuration to establish, but its presence intensified features of dysbiosis. Serum increased total biomass, promoted polymicrobial aggregate formation, promoted nitrogen and protein metabolism thereby modifying the environmental pH towards alkalinity, and introduced nitrosative stress. Serum also modified the community metatranscriptome in ways that paralleled microbiome activities in human periodontitis. Serum, however, decreased community diversity by disproportionally conferring a competitive advantage to the pathogen *Porphyromonas gingivalis*. This synthetic community model has revealed serum as a key nutritional pressure that modulates subgingival microbiome ecology and may perpetuate dysbiosis.
