## Supplementary Table S1 for "The Impact of Serum on a Complex Synthetic Community Model of the Subgingival Microbiome"

### Sheet: Growth conditions
Taxonomy	Strain	Maitenance medium	Starter culture medium	Atmosphere	Period of incubation (days)
Actinomycetota - Actinomyces oris	T14V	Brain heart infusion (BHI) agar	BHI broth	anaerobic	1
Actinomycetota - Rothia dentocariosa	ATCC 17931	BHI agar	BHI broth	aerobic	2
Bacillota - Gemella haemolysans	ATCC 10379	Trypticase soy agar (TSA) supplemented with 5% defibrinated sheep’s blood	BHI broth	5% CO2	1-2
Bacillota - Streptococcus sanguinis	SK36	TSA supplemented with 5% defibrinated sheep’s blood	BHI broth	anaerobic	1
Bacteroidota - Capnocytophaga gingivalis	ATCC 33624	BHI agar supplemented with 0.04% L-cysteine ·HCl, 5 ug mL-1 hemin, 5 µg mL-1 menadione and 5% defibrinated sheep’s blood.	BHI broth supplemented with 0.04% L-cysteine ·HCl, 5 µg mL-1 hemin and 5 µg mL-1 menadione	anaerobic	2-3
Bacteroidota - Porphyromonas catoniae	F0037	BHI agar supplemented with 0.04% L-cysteine ·HCl, 5 ug mL-1 hemin, 5 µg mL-1 menadione and 5% defibrinated sheep’s blood.	BHI broth supplemented with 0.04% L-cysteine ·HCl, 5 µg mL-1 hemin and 5 µg mL-1 menadione	anaerobic	3-4
Actinomycetota - Corynebacterium matruchotii	ATCC 33806	Beef-extract based medium containing 10 g L-1 beef extract, 30 g L-1 trypticase peptone, 5 g L-1 yeast extract, 5 g L-1 potassium phosphate dibasic, 0.5 g L-1 L-Cysteine ·HCl, 1.5% agar supplemented with 5 ug mL-1 hemin, 1 µg mL-1 menadione	Beef-extract based medium containing 10 g L-1 beef extract, 30 g L-1 trypticase peptone, 5 g L-1 yeast extract, 5 g L-1 potassium phosphate dibasic, 0.5 g L-1 L-Cysteine ·HCl, 1.5% agar supplemented with 5 ug mL-1 hemin, 1 µg mL-1 menadione	anaerobic	2
Bacillota - Veillonella parvula	PK1910	BHI agar supplemented with 0.04% L-cysteine ·HCl and 1.3% lactic acid	BHI broth 0.04% L-cysteine ·HCl and 1.3% lactic acid	anaerobic	1
Bacteroidota - Prevotella nigrescens	ATCC 33563	TSA supplemented with 5% defibrinated sheep’s blood	Beef-extract based medium containing 2.5 g L-1 beef extract, 7.5 g L-1 trypticase peptone, 1.25 g L-1 yeast extract, 1.25 g L-1 potassium phosphate dibasic, 0.125 g L-1 L-Cysteine ·HCl, supplemented with 5 ug mL-1 hemin, 1 µg mL-1 menadione	anaerobic	2-4
Fusobacteriota - Fusobacterium nucleatum subsp. nucleatum	ATCC 25586	BHI agar supplemented with 0.04% L-cysteine ·HCl and 5% defibrinated sheep’s blood	BHI broth supplemented with 0.04% L-cysteine ·HCl	anaerobic	1-2
Pseudomonadota - Eikenella corrodens	ATCC 23834	ATCC Medium 814 GC agar	ATCC Medium 814 GC broth supplemented with 5 µg mL-1 hemin and 5 µg mL-1 menadione	5% CO2	2-3
Pseudomonadota - Lautropia mirabilis	ATCC 51599	ATCC Medium 814 GC agar	ATCC Medium 814 GC broth supplemented with 5 µg mL-1 hemin and 5 µg mL-1 menadione	aerobic	1 day in agar, 10 days in broth
Bacillota - Eubacterium brachy	ATCC 33089	ATCC Medium 1015: Chopped meat carbohydrate medium (ATCC Medium 593) with 0.1% cellobiose, 0.1% maltose and 0.1% starch. Solid medium.	ATCC Medium 1015: Chopped meat carbohydrate medium (ATCC Medium 593) with 0.1% cellobiose, 0.1% maltose and 0.1% starch. Liquid medium	anaerobic	2-4
Bacillota - Filifactor alocis	ATCC 35896	Medium 1490: Modified chopped meat medium	Beef-extract based medium containing 10 g L-1 beef extract, 30 g L-1 trypticase peptone, 5 g L-1 yeast extract, 5 g L-1 potassium phosphate dibasic, 0.5 g L-1 L-Cysteine ·HCl, 1.5% agar supplemented with 5 ug mL-1 hemin, 1 µg mL-1 menadione	anaerobic	2-4 days (broth), 4-5 days (agar plates)
Bacillota - Streptococcus anginosus	ATCC 33397	TSA supplemented with 5% defibrinated sheep’s blood	BHI broth	anaerobic	1
Bacillota - Streptococcus constellatus	ATCC 27823	TSA supplemented with 5% defibrinated sheep’s blood	BHI broth	aerobic	1
Bacteroidota - Hoylesella oralis (former Prevotella oralis)	ATCC 33269	Medium 1490: Modified chopped meat medium	Beef-extract based medium containing 10 g L-1 beef extract, 30 g L-1 trypticase peptone, 5 g L-1 yeast extract, 5 g L-1 potassium phosphate dibasic, 0.5 g L-1 L-Cysteine ·HCl, 1.5% agar supplemented with 5 ug mL-1 hemin, 1 µg mL-1 menadione	anaerobic	2
Bacteroidota - Porphyromonas endodontalis	ATCC 35406	BHI agar supplemented with 0.04% L-cysteine ·HCl, 5 ug mL-1 hemin, 5 µg mL-1 menadione and 5% defibrinated sheep’s blood.	BHI broth supplemented with 0.04% L-cysteine ·HCl, 5 µg mL-1 hemin and 5 µg mL-1 menadione	anaerobic	3-4
Bacteroidota - Porphyromonas gingivalis	W83	BHI agar supplemented with 0.04% L-cysteine ·HCl, 5 ug mL-1 hemin, 5 µg mL-1 menadione and 5% defibrinated sheep’s blood.	BHI broth supplemented with 0.04% L-cysteine ·HCl, 5 µg mL-1 hemin and 5 µg mL-1 menadione	anaerobic	2-3
Bacteroidota - Prevotella melaninogenica	ATCC 25845	TSA supplemented with 5% defibrinated sheep’s blood	TSA supplemented with 5% defibrinated sheep’s blood	anaerobic	2-3
Bacteroidota - Tannerella forsythia	ATCC 43037	ATCC Medium 1928: PY Medium (ATCC medium 1524) supplemented with 5% heat-inactivated horse serum and 15 uL mL-1 N-acetyl muramic acid (NAM)	ATCC Medium 1928: PY Medium (ATCC medium 1524) supplemented with 5% heat-inactivated horse serum and 15 uL mL-1 N-acetyl muramic acid (NAM)	anaerobic	7-10
Spirochaetota - Treponema denticola	ATCC 35405	ATCC Medium: 1494 Modified NOS Medium	ATCC Medium: 1494 Modified NOS Medium	anaerobic	7-10
