## Supplementary Table S2 for "The Impact of Serum on a Complex Synthetic Community Model of the Subgingival Microbiome"

### Sheet: 0% to 5% serum
Taxonomy	Inoculum 1	Inoculum 2	Day 0	Day 1	Day 2	Day 3	Day 4	Day 5	Day 6	Day 7	Day 8	Day 9	Day 10	Day 11	Day 12	Day 13	Day 14	Day 15	Day 16	Day 17	Day 19	Day 20	Day 21	Day 22	Day 23	Day 24	Day 25	Day 26
Bacillota - Streptococcus sanguinis	0.0318567	0.0267142	0.010522	0.0112463	0.00871439	0.00761316	0.00570283	0.0037524	0.00234897	0.00146475	0.00146113	0.0015691	0.0014067	0.00195315	0.00182251	0.000856145	0.000140616	0.000318564	0.000219352	0.000246652	0.00025651	0.000269542	0.000236068	0.000405753	0.000416152	0.000443607	0.000709843	0.000443016
Actinomycetota - Rothia dentocariosa	0.00199771	0.00330336	0.00414702	0.00244712	0.00104298	0.000240838	0.000195302	8.0987e-05	0.000140657	0.000274641	0	6.035e-05	7.40368e-05	6.10361e-05	0.000185098	0.000166782	1.27833e-05	0	0	1.02772e-05	0	1.12309e-05	0	0	0	0	2.25347e-05	0
Bacteroidota - Porphyromonas catoniae	0.0867556	0.0751731	0.0780452	0.0551383	0.00854971	0.0020605	0.00084631	0.000242961	1.40657e-05	4.57736e-05	0	1.50875e-05	0	0	1.42383e-05	0	0	1.38506e-05	0	0	2.23052e-05	1.12309e-05	0	0	1.22398e-05	0	0	0
Bacillota - Gemella haemolysans	0.0163782	0.0190877	0.00595219	0.000963228	0.000150958	5.35196e-05	3.90605e-05	2.69957e-05	0	0	0	0	0	0	0	0	0	0	0	0	0	0	0	0	0	0	0	0
Bacteroidota - Capnocytophaga gingivalis	0.0109035	0.00881854	0.0203122	0.0105695	0.00168798	0.000628855	0.000937451	0.00224064	0.00566847	0.00251755	0.00175336	0.0027761	0.00171765	0.00175479	0.00143807	0.00125642	0.0002301	0.000249311	6.85476e-05	0.000113049	4.46105e-05	6.73854e-05	1.47543e-05	2.25418e-05	7.34385e-05	4.15881e-05	5.63368e-05	3.79728e-05
Actinomycetota - Actinomyces oris	0.0742966	0.0839485	0.0420556	0.00738041	0.00317012	0.00156545	0.000794229	0.000418433	0.000126591	0.000228868	0.000116891	0.000286663	0.000755175	0.0016022	0.00159469	0.000800551	8.94832e-05	0.000429369	0.000356448	0.000256929	0.000323426	0.000168464	0.000177051	0.000304315	0.000159117	9.70389e-05	0.000484496	0.00031644
Bacillota - Veillonella parvula	0.0554175	0.119668	0.183412	0.137104	0.124417	0.0849222	0.0640331	0.040615	0.0602715	0.0371071	0.0405026	0.0905401	0.125181	0.111818	0.138083	0.0387712	0.0206067	0.0225072	0.014491	0.0165771	0.0129928	0.0132974	0.00969355	0.0126009	0.00818839	0.0100227	0.00877727	0.00884765
Pseudomonadota - Lautropia mirabilis	0.14748	0.178942	0.0624492	0.0188871	0.00881045	0.00548576	0.00209624	0.00118781	0.000787678	0.00492829	0.000642899	0.0001207	0.000133266	0.000198367	0.000185098	0.0001779	0	2.77012e-05	0	0	5.57631e-05	0	0	0	8.56783e-05	0	7.88715e-05	0
Fusobacteriota - Fusobacterium nucleatum subsp. nucleatum	0.0310789	0.030075	0.168873	0.0788025	0.257191	0.420838	0.594305	0.572551	0.543357	0.553372	0.522385	0.46379	0.331285	0.304097	0.274728	0.347362	0.0685058	0.109669	0.07325	0.0755783	0.0778007	0.0884659	0.0745091	0.0755714	0.0630225	0.0660558	0.136065	0.0834894
Bacteroidota - Prevotella nigrescens	0.000579489	0.000617585	0.00052041	0.000325415	0.000123511	2.67598e-05	0	1.34978e-05	0	0	0	0	0	0	2.84766e-05	0	0	0	0	0	1.11526e-05	1.12309e-05	0	1.12709e-05	0	0	1.12674e-05	0
Pseudomonadota - Eikenella corrodens	0.156981	0.0613708	0.0436168	0.0351058	0.0400176	0.0317639	0.0379147	0.0291148	0.0202405	0.0267165	0.0050263	0.0115419	0.0140522	0.017731	0.0103085	0.00243501	0.000651949	0.000540174	0.000329029	0.000853006	0.000658005	0.000685085	0.000457382	0.000732609	0.000660947	0.00206554	0.0027267	0.00303782
Actinomycetota - Corynebacterium matruchotii	0.000259245	0.000244162	0.00180517	0.000442564	0.000178405	1.33799e-05	1.30202e-05	0	0	0	0	0	0	0	0	0	0	0	0	0	0	0	0	0	0	0	0	0
Spirochaetota - Treponema denticola	0.011727	0.0109011	0.0144902	0.00971038	0.00118022	0.000414777	0.000156242	0.000107983	0.000295379	0.000762893	0.00572764	0.0233705	0.0520775	0.0576791	0.0525109	0.0458649	0.0167973	0.0298204	0.0199199	0.0276764	0.0260748	0.0386343	0.0291987	0.0366192	0.0272212	0.0410059	0.077249	0.0454914
Bacteroidota - Tannerella forsythia	0.066992	0.0137018	0.0147666	0.00471201	0.00119394	0.000280978	0.000156242	1.34978e-05	2.81314e-05	0	0	0	0	0	1.42383e-05	0	0	0	0	0	1.11526e-05	0	0	0	2.44795e-05	1.38627e-05	0.000112674	0.000265809
Bacillota - Streptococcus constellatus	0.026016	0.0366673	0.0174988	0.0294435	0.0556074	0.159395	0.0415213	0.0312205	0.0303678	0.0137778	0.0160725	0.0177127	0.0159031	0.0211795	0.0175416	0.00700483	0.00150843	0.00184213	0.00113789	0.000483027	0.000323426	0.000202156	0.000265577	0.000338127	0.000722145	0.00066541	0.000642239	0.000936661
Bacillota - Streptococcus anginosus	0.0305299	0.0214719	0.127647	0.509925	0.428652	0.241306	0.215145	0.256405	0.236022	0.228044	0.288194	0.218648	0.17375	0.14023	0.136232	0.0733728	0.00810462	0.00709151	0.0027419	0.00227126	0.00218591	0.0023248	0.00205084	0.00188224	0.00148101	0.00130309	0.00163377	0.000924004
Bacteroidota - Hoylesella oralis (former Prevotella oralis)	0.110027	0.150964	0.0848919	0.0215815	0.00238788	0.000535196	0.00178376	0.0024566	0.0071313	0.0108789	0.00964348	0.0300091	0.0487754	0.0467689	0.0474848	0.0100625	0.00442303	0.00408593	0.0012887	0.00165463	0.000925668	0.000763702	0.000427874	0.000698796	0.000611988	0.000720861	0.00129575	0.000810086
Bacteroidota - Prevotella melaninogenica	0.0610446	0.0480998	0.0609693	0.0210869	0.00385629	0.000762654	0.000520806	0.000728883	0.00264435	0.00209033	0.00233781	0.00669885	0.008455	0.0113832	0.0114334	0.00293536	0.000409066	0.00023546	1.37095e-05	0.00014388	4.46105e-05	1.12309e-05	2.95085e-05	0	9.7918e-05	6.93135e-05	0.00021408	0.000202521
Bacteroidota - Porphyromonas endodontalis	0.0141212	0.0319708	0.0194341	0.0293394	0.00332107	0.000976732	0.000429665	0.000161974	8.43941e-05	0	0	0	0	0	0	0	0	1.38506e-05	0	0	0	0	0	0	0	0	0	0
Bacillota - Filifactor alocis	0.000350743	0.000560136	0.00466743	0.0089424	0.0418977	0.0287935	0.0214572	0.049861	0.0744215	0.0343302	0.0282876	0.0119493	0.00598217	0.0061799	0.00474136	0.00739398	0.000933182	0.00155127	0.00108305	0.00113049	0.000568784	0.00110063	0.000398365	0.000439565	0.000440631	0.0008179	0.000619704	0.000443016
Bacillota - Eubacterium brachy	0.00131148	0.00076121	0.000617987	0.00057273	0.00745183	0.0121489	0.0116921	0.00785574	0.00454322	0.00279219	0.00414962	0.00416415	0.00254687	0.00300603	0.00244899	0.00180124	0.000511332	0.00067868	0.000356448	0.000441919	0.000490715	0.000471698	0.000250823	0.000281773	0.000232555	0.000221803	0.000360555	0.000405043
Bacteroidota - Porphyromonas gingivalis	0.0638963	0.0769396	0.0333062	0.006274	0.00039798	0.000173939	0.000260403	0.000944848	0.0115057	0.0806683	0.0736996	0.116747	0.217905	0.274357	0.299204	0.459739	0.877076	0.820925	0.884744	0.872563	0.87721	0.853504	0.88229	0.870092	0.89655	0.876456	0.76894	0.854349

### Sheet: 5% to 50% serum (run1)
Taxonomy	Inoculum 1	Inoculum 2	Day 0	Day 1	Day 2	Day 3	Day 4	Day 5	Day 6	Day 7	Day 8	Day 9	Day 10	Day 11	Day 12	Day 13	Day 14	Day 15	Day 16	Day 17	Day 18	Day 19	Day 20	Day 21	Day 22	Day 24	Day 25	Day 26
Bacillota - Streptococcus sanguinis	0.0292579	0.0286602	0.0116002	0.00871327	0.0067648	0.00537587	0.00430301	0.00327384	0.000656918	0.00021466	0.000362918	0.000417368	0.00016954	0.00022344	0.000158713	0.000183967	8.65972e-05	8.99658e-05	0.000191998	0.000118037	0.00025182	0.000270826	0.000399575	0.000802038	0.000287882	0.000222336	0.000371208	0.000469555
Actinomycetota - Rothia dentocariosa	0.00208985	0.00257427	0.00254319	0.00184876	0.000423819	2.94568e-05	0.000123828	8.69162e-05	0	2.52541e-05	0	2.6927e-05	1.30416e-05	0	0	1.41513e-05	0	0	0	0	0	0	0	0	0	0	0	0
Bacteroidota - Porphyromonas catoniae	0.0673449	0.0692135	0.0639572	0.0607999	0.00881869	0.00131083	0.000541745	0.000173832	1.42808e-05	1.26271e-05	1.45167e-05	0	0	0	0	0	0	1.49943e-05	1.19999e-05	0	2.28927e-05	1.23103e-05	1.14164e-05	1.08383e-05	0	0	1.16003e-05	0
Bacillota - Gemella haemolysans	0.0266658	0.00356965	0.00377377	0.00443701	0.00244511	0.00116354	0.000897749	0.000521497	0.000157089	0.000126271	0.000130651	0.000201952	1.30416e-05	8.93762e-05	9.76694e-05	9.90589e-05	0.000210308	0.00010496	0.00128399	0.000365916	0.00177419	0.0017973	0.00399575	0.0024603	0.00374247	0.00107833	0.00634534	0.00417523
Bacteroidota - Capnocytophaga gingivalis	0.00845659	0.0148964	0.0198533	0.0211562	0.00187458	0.000397667	0.000154784	0.000579441	0.000428425	0.000113644	5.8067e-05	4.03904e-05	1.30416e-05	0	6.10434e-05	0	1.2371e-05	0	0	0	1.14464e-05	0	0	1.08383e-05	0	0	0	0
Actinomycetota - Actinomyces oris	0.00973642	0.0465942	0.0133395	0.00663944	0.00156487	0.000500766	0.000263133	0.00014486	7.14041e-05	2.52541e-05	7.25837e-05	0	0	0	0	0	0	0	0	0	0	3.69308e-05	2.28329e-05	3.2515e-05	0	0	0	0
Bacillota - Veillonella parvula	0.134269	0.043917	0.244918	0.24037	0.305622	0.113954	0.113828	0.076747	0.034531	0.0110487	0.0123973	0.0154426	0.0173844	0.0167133	0.0142841	0.0175334	0.00284534	0.00250405	0.00183599	0.000932494	0.00116753	0.00116948	0.00130147	0.000726169	0.00103638	0.000455789	0.000649614	0.00074875
Pseudomonadota - Lautropia mirabilis	0.0527322	0.0979423	0.0236435	0.0151276	0.00335795	0.000795334	0.000526267	0.00014486	0.000114247	1.26271e-05	8.71004e-05	6.73174e-05	2.60831e-05	0	0	2.83026e-05	0	5.99772e-05	0.000191998	0.000106234	0.000194588	0.000307757	3.42493e-05	0.000249282	9.21224e-05	3.33504e-05	8.12018e-05	1.26907e-05
Fusobacteriota - Fusobacterium nucleatum subsp. nucleatum	0.04447	0.0981482	0.130408	0.0876792	0.293853	0.636194	0.53738	0.425339	0.325203	0.308315	0.319571	0.264813	0.301012	0.216916	0.29954	0.398429	0.297919	0.385923	0.335913	0.156813	0.0994803	0.0656507	0.0960465	0.0541592	0.125885	0.105554	0.0831042	0.125447
Bacteroidota - Prevotella nigrescens	0.00087482	0.000926736	0.00108291	0.00070735	0.000130406	4.41852e-05	4.64353e-05	0.000347665	0.00035702	7.57624e-05	7.25837e-05	6.73174e-05	2.60831e-05	1.4896e-05	2.44173e-05	4.24538e-05	1.2371e-05	0	1.19999e-05	0	1.14464e-05	1.23103e-05	0	0	0	0	0	0
Pseudomonadota - Eikenella corrodens	0.131223	0.046251	0.0240701	0.0173944	0.00862308	0.00424178	0.0112838	0.0147468	0.00415572	0.00238651	0.0166217	0.00802423	0.00396463	0.012319	0.00742287	0.0055473	0.00100205	0.000524801	0.00284398	0.00296274	0.00842452	0.0207551	0.021657	0.0259578	0.00756555	0.00367966	0.00624094	0.00450519
Actinomycetota - Corynebacterium matruchotii	0.00202505	0.000892413	0.000525046	0.000514436	8.15036e-05	1.47284e-05	1.54784e-05	0	0	0	0	0	0	0	0	0	0	0	0	0	0	0	0	0	0	0	0	0
Spirochaetota - Treponema denticola	0.0202343	0.0208172	0.0138317	0.0128609	0.00136926	0.000250383	1.54784e-05	0.000434581	0.000128527	0	0	0	0	0	0	0	0	0	1.19999e-05	0	2.28927e-05	1.23103e-05	0	1.08383e-05	2.30306e-05	2.22336e-05	5.80013e-05	7.61441e-05
Bacteroidota - Tannerella forsythia	0.0559561	0.0684412	0.0120104	0.00866504	0.00158117	0.000250383	0.000139306	8.69162e-05	2.85616e-05	0	0	0	0	0	0	0	0	0	0	0	0	1.23103e-05	0	0	0	1.11168e-05	0	0
Bacillota - Streptococcus constellatus	0.0408087	0.0366576	0.0564917	0.069899	0.0389098	0.0579268	0.0651023	0.0293777	0.010068	0.00353558	0.00270011	0.00212723	0.00251702	0.00253232	0.00219756	0.00164155	0.00035876	0.000509806	0.000515996	0.000236075	0.000389176	0.000283136	0.000262578	0.000444372	0.000138184	4.44672e-05	0.000371208	0.000406102
Bacillota - Streptococcus anginosus	0.0467381	0.0394721	0.146832	0.265015	0.199456	0.0747467	0.0371483	0.0214393	0.0069262	0.0018183	0.00200331	0.00331202	0.00122591	0.00114699	0.000952276	0.000849077	0.000111339	0.000164937	0.000443996	0.000271486	0.000515086	0.00118179	0.00183805	0.00280713	0.00114001	0.00090046	0.000754017	0.000799513
Bacteroidota - Hoylesella oralis (former Prevotella oralis)	0.0990976	0.111294	0.0401496	0.0173783	0.000863938	0.000132556	0.00049531	0.00118785	0.00101394	0.0014016	0.00323723	0.00230226	0.00199536	0.00218972	0.00200222	0.001684	0.000296905	0.000269897	0.000143999	0.000118037	6.86782e-05	0	3.42493e-05	2.16767e-05	2.30306e-05	2.22336e-05	3.48008e-05	3.8072e-05
Bacteroidota - Prevotella melaninogenica	0.116918	0.161115	0.117315	0.0969552	0.00823186	0.00134029	0.00020122	5.79441e-05	1.42808e-05	0	0	0	0	0	0	0	0	0	0	0	4.57854e-05	1.23103e-05	1.14164e-05	2.16767e-05	0	0	0	0
Bacteroidota - Porphyromonas endodontalis	0.0398853	0.0463025	0.0305511	0.0331329	0.00151597	0.000117827	3.09569e-05	0	0	0	0	0	0	0	0	0	2.47421e-05	0	0	0	0	0	0	0	0	1.11168e-05	1.16003e-05	3.8072e-05
Bacillota - Filifactor alocis	0.00554053	0.0038614	0.0125847	0.0162691	0.1084	0.0883704	0.0559391	0.0582339	0.0169228	0.0103037	0.00974073	0.00422753	0.00427763	0.00350057	0.00542065	0.0078115	0.0229854	0.0217867	0.0321357	0.0120516	0.0230873	0.013172	0.0106401	0.0053433	0.00651766	0.00532494	0.00728496	0.00961953
Bacillota - Eubacterium brachy	0.00102062	0.00207658	0.00165718	0.00180053	0.00523253	0.0115618	0.00356004	0.00228879	0.000571233	0.00085864	0.00103069	0.00061932	0.000717285	0.000744801	0.000683686	0.00130192	0.00301853	0.0010646	0.00205198	0.000224271	0.000286159	0.000110792	0.00015983	0.000140898	0.000241821	7.78176e-05	0.000162404	0.000215742
Bacteroidota - Porphyromonas gingivalis	0.0646557	0.0563765	0.0288611	0.0126358	0.000880239	0.00128137	0.168003	0.364787	0.598638	0.659726	0.631899	0.69831	0.666645	0.74361	0.667155	0.564834	0.671116	0.586982	0.622411	0.825801	0.864246	0.895203	0.863585	0.906801	0.853307	0.882562	0.894519	0.853448

### Sheet: 5% to 50% serum (run2)
Taxonomy	Inoculum 1	Inoculum 2	Day 0	Day 1	Day 2	Day 3	Day 4	Day 5	Day 6	Day 7	Day 8	Day 9	Day 10	Day 11	Day 12	Day 13	Day 14	Day 15	Day 16	Day 17	Day 18	Day 19	Day 20	Day 21	Day 22	Day 23	Day 24	Day 25	Day 26
Bacillota - Streptococcus sanguinis	0.0268988	0.0286312	0.0116606	0.0219532	0.033768	0.0236022	0.0121051	0.00419127	0.00261119	0.000993368	0.000516662	0.000234082	0.000172744	0.000228618	0.000147202	0.000374735	0.000311543	0.000118655	0.000368173	0.000138165	0.000957951	0.000357882	0.00029926	0.000286772	0.000448716	0.000347515	0.000425719	0.000451997	0.00058542
Actinomycetota - Rothia dentocariosa	0.00394377	0.000940248	0.00152568	0.00224442	0.000583706	8.44e-05	5.85e-05	0	2.43e-05	5.6e-05	0	1.38e-05	0	0	0	0	0	0	0	1.26e-05	0	0	0	0	0	0	0	0	0
Bacteroidota - Porphyromonas catoniae	0.0821247	0.0728891	0.0854988	0.0562928	0.0159836	0.00175222	0.000657885	7.51e-05	3.64e-05	2.8e-05	6.08e-05	1.38e-05	1.33e-05	0	0	0	0	0	0	0	1.68e-05	0	2.85e-05	0	0	1.34e-05	0	0	0
Bacillota - Gemella haemolysans	0.000969564	0.00311209	0.00262756	0.00214622	0.00268256	0.00122444	0.00169588	0.000638074	0.00091088	0.000391751	0.000273527	5.51e-05	7.97e-05	2.69e-05	0.000120438	0.000180428	0.000325089	0.000118655	0.000231813	0.000175846	0.00147894	0.00161825	0.000826529	0.000638719	0.00105947	0.00102918	0.000741575	0.000957803	0.00129811
Bacteroidota - Capnocytophaga gingivalis	0.00630216	0.0161034	0.0275107	0.013214	0.00471932	0.000369444	0.000248534	0.000337804	0.000595108	0.00037776	0.000167155	8.26e-05	5.32e-05	2.69e-05	5.35e-05	2.78e-05	2.71e-05	0	2.73e-05	5.02e-05	0	0	0	1.3e-05	1.25e-05	0	0	0	0
Actinomycetota - Actinomyces oris	0.125192	0.0780406	0.010256	0.0115447	0.00491803	0.000474999	0.000307013	2.5e-05	0.000121451	7e-05	3.04e-05	1.38e-05	3.99e-05	4.03e-05	5.35e-05	2.78e-05	2.71e-05	1.32e-05	2.73e-05	3.77e-05	0.000117643	4.67e-05	4.28e-05	6.52e-05	3.74e-05	1.34e-05	4.12e-05	3.23e-05	0
Bacillota - Veillonella parvula	0.0415995	0.0463105	0.19496	0.285798	0.39846	0.192744	0.0952179	0.0735412	0.0414754	0.0244564	0.0163356	0.0117867	0.00902254	0.0110678	0.0079757	0.0148367	0.00705713	0.00225445	0.00346356	0.00723482	0.0214279	0.0107676	0.00454591	0.00307628	0.00258011	0.00263309	0.00281524	0.00416483	0.00437793
Pseudomonadota - Lautropia mirabilis	0.205023	0.168397	0.0511467	0.0248429	0.0092151	0.00159389	0.00175436	0.00030027	0.000279336	0.000237849	0.000197547	1.38e-05	0.00013288	0.000551372	1.34e-05	0.00113808	1.35e-05	0	0.000177269	0.000351693	0.000168062	0.000155601	2.85e-05	0.000221597	1.25e-05	8.02e-05	0.000123596	4.3e-05	0
Fusobacteriota - Fusobacterium nucleatum subsp. nucleatum	0.0257196	0.0933759	0.133182	0.0545253	0.0803279	0.506602	0.661189	0.426872	0.401467	0.265257	0.218427	0.128993	0.256338	0.144984	0.176884	0.0747248	0.115677	0.149624	0.106211	0.0993783	0.153205	0.162494	0.110441	0.064276	0.0812549	0.0164267	0.189637	0.155971	0.141964
Bacteroidota - Prevotella nigrescens	0.00110059	0.000887276	0.00148936	0.00133262	0.000260805	3.17e-05	7.31e-05	0.000613052	0.00178532	0.000993368	0.000896561	0.000234082	0.000159456	0.000107585	6.69e-05	0	0	2.64e-05	0	3.77e-05	0	0	0	0	0	2.67e-05	0	0	1.27e-05
Pseudomonadota - Eikenella corrodens	0.0567326	0.0541371	0.0178238	0.0194843	0.0643318	0.0125294	0.0112718	0.00975878	0.0250188	0.0163696	0.0218214	0.00632022	0.00217923	0.00204411	0.0160317	0.0561269	0.0437515	0.00805537	0.010677	0.00528795	0.0291755	0.042728	0.0239693	0.0164372	0.015892	0.0153708	0.0119751	0.0138397	0.0111357
Actinomycetota - Corynebacterium matruchotii	0.00203084	0.00166861	0.00085971	0.00103804	0.000397417	3.17e-05	0	2.5e-05	1.21e-05	0	0	0	0	0	0	0	0	0	0	0	0	0	0	0	0	0	0	0	0
Spirochaetota - Treponema denticola	0.0104032	0.0218111	0.010813	0.00680339	0.00271982	0.000274444	5.85e-05	3.75e-05	0	0	0	0	0	0	0	0	0	0	0	0	0	0	0	0	0	0	0	0	1.27e-05
Bacteroidota - Tannerella forsythia	0.00835921	0.00880655	0.004795	0.0036612	0.000546448	8.44e-05	5.85e-05	0	0	0	0	0	0	0	0	1.39e-05	0	2.64e-05	2.73e-05	0	0	1.56e-05	1.43e-05	0	1.25e-05	0	0	2.15e-05	0
Bacillota - Streptococcus constellatus	0.0301089	0.0555938	0.0388565	0.0616794	0.0934302	0.0527355	0.0788	0.0321414	0.0183876	0.006296	0.0033735	0.00228575	0.00216594	0.00200376	0.00144526	0.00115196	0.000257362	0.000145023	0.000354537	0.000602901	0.00181507	0.000560163	0.000242258	0.000247667	0.000186965	0.000267319	0.000274657	0.000301331	0.000254531
Bacillota - Streptococcus anginosus	0.0252742	0.0248967	0.213365	0.303024	0.242586	0.1102	0.0616804	0.0123111	0.0108334	0.00475698	0.00352546	0.00174873	0.001661	0.00160032	0.00168614	0.00365019	0.00386043	0.000711931	0.00104998	0.00139421	0.00505865	0.00194501	0.00085503	0.000834246	0.0010844	0.000962348	0.000549315	0.000516568	0.000509061
Bacteroidota - Hoylesella oralis (former Prevotella oralis)	0.11581	0.0528658	0.0480953	0.0169874	0.00330353	0.000464444	0.00137425	0.00238965	0.00371639	0.0029941	0.00416369	0.00319454	0.00228553	0.00193652	0.00165937	0.001721	0.000487633	0.000131839	0.000177269	0.000175846	0.00021848	3.11e-05	5.7e-05	0.000143386	7.48e-05	0.000133659	0.000247192	7.53e-05	8.91e-05
Bacteroidota - Prevotella melaninogenica	0.102617	0.185057	0.0731359	0.0560403	0.010159	0.00114	0.000307013	5e-05	6.07e-05	1.4e-05	1.52e-05	0	0	2.69e-05	0	0	0	0	1.36e-05	2.51e-05	1.68e-05	1.56e-05	4.28e-05	0	1.25e-05	0	0	0	0
Bacteroidota - Porphyromonas endodontalis	0.027305	0.030856	0.0211295	0.0174083	0.00342772	0.00019	4.39e-05	5e-05	4.86e-05	2.8e-05	1.52e-05	2.75e-05	3.99e-05	2.69e-05	2.68e-05	2.78e-05	4.06e-05	0	4.09e-05	5.02e-05	0.000100837	1.56e-05	4.28e-05	1.3e-05	0	4.01e-05	0	5.38e-05	2.55e-05
Bacillota - Filifactor alocis	0.000694417	0.00176131	0.00718039	0.0130597	0.0103328	0.0551949	0.0315785	0.0191047	0.00592679	0.0025184	0.00249214	0.00152842	0.00248485	0.00211135	0.0036533	0.00188755	0.0102809	0.00789716	0.0061635	0.0186397	0.0123021	0.0126348	0.0107449	0.00595704	0.00325319	0.00229894	0.00536955	0.00666157	0.004607
Bacillota - Eubacterium brachy	0.000930257	0.00148321	0.00255491	0.00246886	0.00121709	0.0215333	0.0107162	0.00236463	0.00128738	0.000615608	0.000531858	0.0003167	0.000425215	0.000389995	0.000508518	0.00029146	0.000487633	0.000843771	0.00156815	0.00260001	0.00734429	0.00525931	0.00159606	0.000482298	0.000698002	0.000334149	0.000782773	0.000462759	0.000267257
Bacteroidota - Porphyromonas gingivalis	0.0776044	0.0346303	0.0220497	0.00831837	0.000919026	0.00120333	0.022719	0.408643	0.480422	0.668047	0.721899	0.839833	0.71872	0.829707	0.786757	0.841154	0.814469	0.82704	0.866667	0.862212	0.761991	0.757216	0.844427	0.905417	0.891486	0.959127	0.784092	0.813874	0.832608

### Sheet: 50% serum all the time
Taxonomy	Inoculum 1	Inoculum 2	Day 0	Day 1	Day 2	Day 3	Day 4	Day 5	Day 6	Day 7	Day 8	Day 9	Day 10	Day 11	Day 12	Day 13
Bacillota - Streptococcus sanguinis	0.037759	0.0435518	0.00360749	0	0.0338227	0.00243068	0.000417802	0.000181838	0.000138943	0.000189358	7.13012e-05	6.03318e-05	1.79369e-05	0.000113274	6.09942e-05	0.000539027
Actinomycetota - Rothia dentocariosa	0.00315897	0.00243221	0.00141664	0	0.000414748	0.00010803	1.81653e-05	0	5.44507e-05	0	0	0	0	6.47281e-05	2.03314e-05	0
Bacteroidota - Porphyromonas catoniae	0.0683824	0.068691	0.0692012	0	0.0128779	0.00113432	0.000163488	5.45514e-05	0.000135188	0.000147279	1.78253e-05	4.02212e-05	5.38107e-05	4.8546e-05	2.03314e-05	1.7388e-05
Bacillota - Gemella haemolysans	0.0688284	0.046345	0.00662197	0	0.00514288	0.000288081	3.63306e-05	0.000109103	0.000334215	0.000294557	7.13012e-05	0.000221217	0.000125558	0.00024273	0.000223645	0.000243432
Bacteroidota - Capnocytophaga gingivalis	0.0170956	0.0152963	0.0188776	0	0.00493551	0.00018005	5.44959e-05	0	8.82477e-05	2.10398e-05	3.56506e-05	4.02212e-05	0	4.8546e-05	0	0
Actinomycetota - Actinomyces oris	0.00548174	0.00642256	0.00126839	0	0.000352536	1.8005e-05	0	1.81838e-05	5.82059e-05	2.10398e-05	1.78253e-05	0	1.79369e-05	0	0	1.7388e-05
Bacillota - Veillonella parvula	0.115228	0.108195	0.339648	0.0144231	0.372859	0.0561937	0.00959128	0.00387315	0.0107869	0.00439732	0.00185383	0.000603318	0.00147083	0.00184475	0.00321236	0.0039123
Pseudomonadota - Lautropia mirabilis	0.0615628	0.0494803	0.0174609	0	0.00342167	0.00021606	7.26612e-05	0.000127287	9.57581e-05	0.000315597	0.000231729	0.000241327	7.17476e-05	0.000129456	0.000223645	1.7388e-05
Fusobacteriota - Fusobacterium nucleatum subsp. nucleatum	0.0648332	0.0901818	0.111124	0.197115	0.21484	0.761037	0.381362	0.434611	0.0848886	0.241937	0.19221	0.00699849	0.112805	0.135298	0.0791095	0.078072
Bacteroidota - Prevotella nigrescens	0.000353061	0.000190017	0.000296506	0	8.29497e-05	0	0	3.63676e-05	9.38805e-06	0	0	0	0	0	0	0
Pseudomonadota - Eikenella corrodens	0.115804	0.117449	0.0465844	0.00480769	0.0230808	0.00345697	0.000762943	0.000509146	0.00179687	0.00107303	0.000445633	0.000382102	0.00028699	0.00101947	0.000447291	0.000886787
Actinomycetota - Corynebacterium matruchotii	0.00113351	0.000171015	0.000164726	0	0.000103687	0	0	0	3.75522e-06	0	0	0	0	0	0	0
Spirochaetota - Treponema denticola	0.019344	0.0143082	0.0187952	0	0.00391937	0.00018005	1.81653e-05	1.81838e-05	2.06537e-05	0	1.78253e-05	0	0	0	0	0
Bacteroidota - Tannerella forsythia	0	0.045452	0.0471774	0	0.00902078	0.000306086	3.63306e-05	0	1.50209e-05	4.20796e-05	0	0	0	0	0	0
Bacillota - Streptococcus constellatus	0.0367184	0.0337279	0.039007	0	0.164074	0.014188	0.0040327	0.00230934	0.0046959	0.00271413	0.000552585	0.00366013	0.000358738	0.000744373	0.000630273	0.000782459
Bacillota - Streptococcus anginosus	0.0221685	0.022916	0.0261914	0.00480769	0.0919912	0.0502881	0.0103179	0.00398225	0.011675	0.00481811	0.00122995	0.00110608	0.000914782	0.000922375	0.000487954	0.000765071
Bacteroidota - Hoylesella oralis (former Prevotella oralis)	0.091796	0.0925571	0.0282999	0	0.00213595	9.00252e-05	0.000127157	5.45514e-05	5.44507e-05	2.10398e-05	1.78253e-05	0	0	0	0	0
Bacteroidota - Prevotella melaninogenica	0.162836	0.150588	0.106528	0	0.0180001	0.000666187	0.000163488	0.000109103	0.000161474	0.000168318	8.91266e-05	2.01106e-05	3.58738e-05	8.09101e-05	6.09942e-05	6.95519e-05
Bacteroidota - Porphyromonas endodontalis	0.0281148	0.0219469	0.0426639	0	0.0181867	0.0060857	0.00942779	0.0031458	0.00428471	0.000610154	0.000178253	6.03318e-05	8.96845e-05	3.2364e-05	2.03314e-05	0
Bacillota - Filifactor alocis	0.00180247	0.0022422	0.0151218	0.0336538	0.0128779	0.0791502	0.0609809	0.0458232	0.0571282	0.0224495	0.0493226	0.0251181	0.0255063	0.0222988	0.0405611	0.0387752
Bacillota - Eubacterium brachy	0.00349345	0.0011591	0.00123544	0	0.000497698	0.000432121	0.00127157	0.00730989	0.00248596	0.000568074	0.000142602	0.000140774	0.000197306	0.000113274	8.13256e-05	0.000191268
Bacteroidota - Porphyromonas gingivalis	0.0741057	0.0666958	0.0587082	0.745192	0.00736179	0.0235506	0.521144	0.497727	0.821088	0.720213	0.753494	0.961307	0.858047	0.836999	0.87484	0.875711
