## Supplementary Table S10 for "The Impact of Serum on a Complex Synthetic Community Model of the Subgingival Microbiome"

### Sheet: 5% serum over 0% serum
ID	Description	log2FC	FDR
gene-HMPREF0389_00658	hypothetical protein	2.88907	0.000765
gene-HMPREF0389_00662	hypothetical protein	2.87961	0.000721
gene-HMPREF0389_01725	hypothetical protein	2.44517	0
gene-HMPREF0389_00664	hypothetical protein	2.415	3.2e-05
gene-HMPREF0389_00661	hypothetical protein	2.27453	0.00781
gene-HMPREF0389_01686	TraG family protein	2.20699	0.002764
gene-HMPREF0389_00627	hypothetical protein	2.14552	0.047625
gene-HMPREF0389_00660	NlpC/P60 family protein	2.11844	0.00781
gene-HMPREF0389_00670	hypothetical protein	2.07725	0.001041
gene-HMPREF0389_01726	BRO family, N-terminal domain protein	1.98523	0.000966
gene-HMPREF0389_00657	DNA topoisomerase	1.91565	0.007652
gene-HMPREF0389_00663	hypothetical protein	1.76689	0.00887
gene-HMPREF0389_00896	ABC 3 transport family protein	1.65862	0.01036
gene-HMPREF0389_00895	ABC transporter, ATP-binding protein	1.6285	0.010486
argD	aminotransferase, acetylornithine/succinylornithine family	1.60086	2e-05
gene-HMPREF0389_00656	helicase C-terminal domain protein	1.58424	0.004723
gene-HMPREF0389_00295	sugar-binding domain protein	1.57628	0
argC	N-acetyl-gamma-glutamyl-phosphate reductase	1.42357	0.015859
cas5d	CRISPR-associated protein Cas5, Dvulg subtype	1.40704	7e-06
argB	acetylglutamate kinase	1.39801	0.000774
gluD	glutamate dehydrogenase, NAD-specific	1.38929	1.4e-05
gltS	sodium/glutamate symporter	1.37775	0
gene-HMPREF0389_01462	rubredoxin	1.32876	0.007278
gene-HMPREF0389_00921	redoxin family protein	1.32435	0.040588
gene-HMPREF0389_00746	3-hydroxybutyryl-CoA dehydrogenase	1.31202	4e-06
gene-HMPREF0389_01410	hypothetical protein	1.30806	0.00713
gene-HMPREF0389_00950	TRAP transporter, DctM subunit	1.30267	0.001635
argJ	Ornithine acetyltransferase / amino-acid acetyltransferase, putative	1.30197	0.027851
gene-HMPREF0389_00894	ABC transporter, substrate-binding protein	1.29981	0.048924
gene-HMPREF0389_00949	TRAP transporter solute receptor, DctP family	1.2949	0.000392
gene-HMPREF0389_00952	aminotransferase, class I/II	1.289	0.000232
gene-HMPREF0389_00671	hypothetical protein	1.28723	0.008542
crt	3-hydroxybutyryl-CoA dehydratase	1.28242	0
mdh	malate dehydrogenase	1.26523	4e-06
gene-HMPREF0389_01188	hypothetical protein	1.2619	0
gene-HMPREF0389_00951	TRAP transporter, DctQ-like membrane protein	1.24939	0.002391
gene-HMPREF0389_00922	cytochrome C biogenesis protein transmembrane region	1.24466	0.026534
gcdA	glutaconyl-CoA decarboxylase subunit alpha	1.23369	0.002709
gene-HMPREF0389_00349	amidinotransferase family protein	1.22379	0
gene-HMPREF0389_01728	copper amine oxidase domain protein	1.19454	0.017237
nrdD	anaerobic ribonucleoside-triphosphate reductase	1.15634	0
gene-HMPREF0389_01346	radical SAM domain protein	1.14807	4e-06
gene-HMPREF0389_01405	metallo-beta-lactamase domain protein	1.12698	5.5e-05
gene-HMPREF0389_00927	hypothetical protein	1.12597	0.0001
gene-HMPREF0389_01209	rubredoxin	1.12008	0.002709
rimI	ribosomal-protein-alanine acetyltransferase	1.11053	0.00401
nth	endonuclease III	1.05526	0.049422
gene-HMPREF0389_01468	sodium ion-translocating decarboxylase, beta subunit	1.04206	0.004723
gene-HMPREF0389_01379	hypothetical protein	1.03902	0.033378
gene-HMPREF0389_01266	putative potassium/sodium efflux P-type ATPase, fungal-type	1.03589	0.007044
nrdG	anaerobic ribonucleoside-triphosphate reductase activating protein	1.03163	0.002422
gene-HMPREF0389_01463	metallo-beta-lactamase domain protein	1.02926	0.001668
cysE	serine O-acetyltransferase	1.02254	0.008402
atpG	ATP synthase F1, gamma subunit	1.00779	0.031932
gene-HMPREF0389_01350	transporter gate domain protein	1.00188	5.5e-05
cas1	CRISPR-associated endonuclease Cas1, NMENI subtype	0.995755	0.000251
cysK	cysteine synthase A	0.995494	0.015217
clpX	ATP-dependent Clp protease, ATP-binding subunit ClpX	0.993409	0.00023
gene-HMPREF0389_00598	pyridine nucleotide-disulfide oxidoreductase	0.988051	0.008542
gene-HMPREF0389_00745	acetyl-CoA C-acetyltransferase	0.982833	0.000835
gene-HMPREF0389_00599	hypothetical protein	0.974649	0.001041
gene-HMPREF0389_01225	copper amine oxidase domain protein	0.958974	0.000421
leuS	leucine--tRNA ligase	0.955397	0.031719
fmt	methionyl-tRNA formyltransferase	0.953278	0
smpB	SsrA-binding protein	0.948564	0.00118
gene-HMPREF0389_01375	hypothetical protein	0.926564	0.015482
phaE	poly(R)-hydroxyalkanoic acid synthase, class III, PhaE subunit	0.925807	0.00016
gene-HMPREF0389_01399	rhodanese-like protein	0.914604	0.014051
gene-HMPREF0389_01445	putative glycoprotease GCP	0.897736	0.0052
gene-HMPREF0389_00607	SCP-like protein	0.886147	0.013299
gene-HMPREF0389_00072	VanW-like protein	0.883974	5.5e-05
gene-HMPREF0389_01562	efflux transporter, RND family, MFP subunit	0.876697	0.025226
atpH	ATP synthase F1, delta subunit	0.876457	0.032795
pta	phosphate acetyltransferase	0.871755	0.022181
gene-HMPREF0389_01684	hypothetical protein	0.858326	0.020517
yeaZ	universal bacterial protein YeaZ	0.837908	0
gene-HMPREF0389_01407	hypothetical protein	0.828031	0.00593
nucH	thermonuclease	0.822871	0.001558
gene-HMPREF0389_01400	nodulation efficiency protein D	0.80813	0.007276
gene-HMPREF0389_01459	metallo-beta-lactamase domain protein	0.806706	0.001041
gene-HMPREF0389_00449	aminopeptidase I zinc metalloprotease (M18)	0.793499	0.006388
gene-HMPREF0389_01599	MaoC-like protein	0.790943	0.047787
gene-HMPREF0389_00593	Ppx/GppA phosphatase family protein	0.790115	0.010807
gene-HMPREF0389_01436	DNA-binding protein, YbaB/EbfC family	0.7764	0.021249
rseP	RIP metalloprotease RseP	0.764633	0.000556
gene-HMPREF0389_01401	hypothetical protein	0.763396	0.022592
gene-HMPREF0389_00903	hypothetical protein	0.754678	0.004357
gene-HMPREF0389_00450	peptidase, M20/M25/M40 family	0.747454	0.014662
gene-HMPREF0389_01219	putative rRNA large subunit m3Psi methyltransferase RlmH	0.739085	0.013019
gene-HMPREF0389_01347	Tex-like protein N-terminal domain protein	0.738531	9e-06
gene-HMPREF0389_01546	copper amine oxidase domain protein	0.73615	0.00781
gene-HMPREF0389_00073	putative RNA methyltransferase, TrmH family, group 2	0.733763	0.018466
pdxB	4-phosphoerythronate dehydrogenase	0.732106	3.8e-05
gene-HMPREF0389_00537	transcriptional regulator, effector binding domain protein	0.717009	0.047625
hgdB	2-hydroxyglutaryl-CoA dehydratase D-component	0.715664	0.007698
gene-HMPREF0389_01008	basic membrane protein	0.715161	0.014051
gene-HMPREF0389_00528	HesB-like selenoprotein	0.708776	0.006257
gene-HMPREF0389_00926	oligoendopeptidase, M3 family	0.705262	0.017003
tilS	tRNA(Ile)-lysidine synthetase	0.69331	0.007278
nifS	cysteine desulfurase NifS	0.689403	0.015932
gene-HMPREF0389_00494	phosphoribosylformylglycinamidine synthase	0.680983	0.049525
recR	recombination protein RecR	0.679965	0.032795
gene-HMPREF0389_01689	copper-exporting ATPase	0.64802	0.047625
gene-HMPREF0389_00868	DAK2 domain fusion protein YloV	0.639366	0.000205
gene-HMPREF0389_00043	ferredoxin--NADP+ reductase, subunit alpha	0.629785	0.019035
gene-HMPREF0389_01402	hypothetical protein	0.608027	0.003725
cat	4-hydroxybutyrate coenzyme A transferase	0.59037	0.031719
gene-HMPREF0389_01336	LPXTG-motif cell wall anchor domain protein	0.58351	0.006257
hflB	ATP-dependent metallopeptidase HflB	0.486361	0.020671
asnS	asparagine--tRNA ligase	0.476666	0.026614
folC	bifunctional protein FolC	-0.512787	0.036079
rplJ	ribosomal protein L10	-0.582717	0.002703
gene-HMPREF0389_01509	hypothetical protein	-0.593581	0.034398
gene-HMPREF0389_01093	hypothetical protein	-0.641491	0.032248
rplL	ribosomal protein L7/L12	-0.666078	0.037221
gene-HMPREF0389_00966	RNAse H domain protein, YqgF family	-0.708096	0.046087
gene-HMPREF0389_01345	hypothetical protein	-0.745251	0.015932
gene-HMPREF0389_00379	flavoprotein family protein	-0.75563	0.047787
rumA	23S rRNA (uracil-5-)-methyltransferase RumA	-0.786044	0.008609
gene-HMPREF0389_00097	DEAD/DEAH box helicase	-0.805488	0.004196
gene-HMPREF0389_00034	pseudouridine synthase, RluA family	-0.889623	0.020671
murI	glutamate racemase	-0.915993	0.049422
gene-HMPREF0389_01354	Amidinotransferase	-0.927271	0.005787
gene-HMPREF0389_00982	glycosyltransferase, group 4 family	-0.941221	0.000805
gene-HMPREF0389_00047	hydrolase, NUDIX family	-1.00283	0.020855
htpG	heat shock protein HtpG	-1.01815	0.000115
gene-HMPREF0389_00445	transporter, dicarboxylate/amino acid:cation Na+/H+ symporter family protein	-1.04868	0.02305
gene-HMPREF0389_00058	hypothetical protein	-1.0552	0.015349
gene-HMPREF0389_01243	MATE efflux family protein	-1.05846	0.003574
gene-HMPREF0389_01134	Na+/H+ antiporter family protein	-1.12274	0.007645
gene-HMPREF0389_01587	aspartate racemase	-1.14077	0.001163
gene-HMPREF0389_01046	ABC transporter, ATP-binding protein	-1.23512	0.015312
gene-HMPREF0389_00574	dinitrogenase iron-molybdenum cofactor	-1.28889	0.001304
vsr	DNA mismatch endonuclease Vsr	-1.33705	0.002764
dam	DNA adenine methylase	-1.35852	0.002175
gene-HMPREF0389_01513	transglycosylase SLT domain protein	-1.45254	0.009498
gene-HMPREF0389_01412	hypothetical protein	-1.5349	0.010549
gene-HMPREF0389_00759	DNA-binding helix-turn-helix protein	-1.59762	0
gene-HMPREF0389_01047	transcriptional regulator, TetR family	-1.72318	3.2e-05
rpsO	ribosomal protein S15	-1.75336	0.033448
gene-HMPREF0389_01449	MATE efflux family protein	-1.80947	1.8e-05
gene-HMPREF0389_00492	hypothetical protein	-2.11332	0.007319
gene-HMPREF0389_00421	bacterial type II secretion system domain protein F	-2.52627	4e-06
gene-HMPREF0389_01477	channel protein, hemolysin III family	-3.02024	0
gene-HMPREF0389_00797	hypothetical protein	-3.24685	0

### Sheet: 50% serum over 0% serum
ID	Description	log2FC	FDR
gene-HMPREF0389_00225	hypothetical protein	2.73307	0
gene-HMPREF0389_01410	hypothetical protein	2.71196	0
gene-HMPREF0389_00226	CoA binding domain protein	2.29293	0
gene-HMPREF0389_00030	hypothetical protein	2.11185	0.0155
dprA	DNA protecting protein DprA	2.0361	0.002052
gene-HMPREF0389_01599	MaoC-like protein	1.9359	0
gene-HMPREF0389_01230	hypothetical protein	1.93106	0.000192
gene-HMPREF0389_01540	hypothetical protein	1.89152	0.008715
gene-HMPREF0389_00610	hypothetical protein	1.89015	0.021438
gene-HMPREF0389_00041	amidohydrolase	1.86328	0.007734
gene-HMPREF0389_00199	methyltransferase domain protein	1.81848	0.047394
phaE	poly(R)-hydroxyalkanoic acid synthase, class III, PhaE subunit	1.80645	5e-06
gene-HMPREF0389_00042	fructose-1,6-bisphosphate aldolase	1.80213	5e-06
gene-HMPREF0389_01489	hypothetical protein	1.77372	0
cspA	cold shock protein CspA	1.74926	0.016195
gene-HMPREF0389_00214	hypothetical protein	1.73036	0.002252
gene-HMPREF0389_00465	alanine racemase domain protein	1.70973	1.2e-05
raiA	ribosomal subunit interface protein	1.69495	0.013592
gene-HMPREF0389_01610	hypothetical protein	1.64407	0.00171
gene-HMPREF0389_00207	hypothetical protein	1.62132	0.046595
gene-HMPREF0389_01149	hypothetical protein	1.6058	0
gene-HMPREF0389_01077	hypothetical protein	1.60519	1e-06
gene-HMPREF0389_00320	hypothetical protein	1.59362	0.022281
pncB	nicotinate phosphoribosyltransferase	1.58372	0.000167
gene-HMPREF0389_00626	resolvase, N-terminal domain protein	1.5561	5e-06
gene-HMPREF0389_01209	rubredoxin	1.54198	0.045977
gene-HMPREF0389_01457	lipoprotein, YaeC family	1.53296	0.000541
phaC	poly(R)-hydroxyalkanoic acid synthase, class III, PhaC subunit	1.48924	0.000769
nrdR	transcriptional regulator NrdR	1.48368	0.009469
gene-HMPREF0389_00578	CBS domain protein	1.42955	0.015926
gene-HMPREF0389_00103	rSAM-modified six-cysteine peptide	1.41753	0.023768
gene-HMPREF0389_00744	acyl-CoA dehydrogenase, C-terminal domain protein	1.38467	2e-06
gene-HMPREF0389_01455	hypothetical protein	1.3799	0.0155
gene-HMPREF0389_01731	S1 RNA binding domain protein	1.37736	0.001241
gene-HMPREF0389_01256	PPIC-type PPIASE domain protein	1.37314	0.017189
gene-HMPREF0389_01506	flavin reductase-like protein	1.36706	0.027592
gene-HMPREF0389_00315	hypothetical protein	1.36483	0.006435
gene-HMPREF0389_00196	relaxase/mobilization nuclease domain protein	1.35053	0.007225
gene-HMPREF0389_01027	aldehyde dehydrogenase (NAD) family protein	1.34619	0.021438
gene-HMPREF0389_01367	hypothetical protein	1.3438	0.002252
gene-HMPREF0389_01078	transposase-like protein	1.32882	0.03019
gene-HMPREF0389_01347	Tex-like protein N-terminal domain protein	1.32251	0.002245
gluD	glutamate dehydrogenase, NAD-specific	1.31844	0.0001
gene-HMPREF0389_00029	hypothetical protein	1.3177	0.005921
glmU	UDP-N-acetylglucosamine diphosphorylase/glucosamine-1-phosphate N-acetyltransferase	1.30286	0.002906
gene-HMPREF0389_00122	peptidase, U32 family	1.3019	0.000833
gene-HMPREF0389_00288	hypothetical protein	1.28801	0.038431
gene-HMPREF0389_00721	copper amine oxidase domain protein	1.28458	0.003691
ispH	4-hydroxy-3-methylbut-2-enyl diphosphate reductase	1.26897	0.009327
gene-HMPREF0389_00752	acetyltransferase, GNAT family	1.25859	9.4e-05
gene-HMPREF0389_01571	hypothetical protein	1.2449	8e-06
argD	aminotransferase, acetylornithine/succinylornithine family	1.20917	0.000121
gene-HMPREF0389_00814	hypothetical protein	1.20841	0.014795
gene-HMPREF0389_01595	VanW-like protein	1.13752	0.01037
gene-HMPREF0389_00540	hypothetical protein	1.13571	0.011868
gene-HMPREF0389_01213	hypothetical protein	1.12248	0.020792
gene-HMPREF0389_01546	copper amine oxidase domain protein	1.11467	0
gene-HMPREF0389_01566	copper amine oxidase domain protein	1.10582	0.011868
cat	4-hydroxybutyrate coenzyme A transferase	1.09997	0.001148
gene-HMPREF0389_00903	hypothetical protein	1.09693	0.030256
gene-HMPREF0389_00705	hypothetical protein	1.09559	0.023768
gene-HMPREF0389_00208	hypothetical protein	1.07013	0.020521
gene-HMPREF0389_00952	aminotransferase, class I/II	1.05851	0.024517
pdxB	4-phosphoerythronate dehydrogenase	1.05656	1.2e-05
gene-HMPREF0389_00043	ferredoxin--NADP+ reductase, subunit alpha	1.03743	0.002906
dnaN	DNA polymerase III, beta subunit	1.03187	0.004192
clpB	ATP-dependent chaperone protein ClpB	1.01527	0.000167
gene-HMPREF0389_01507	UDP-N-acetylglucosamine 2-epimerase	1.01258	0.020792
gene-HMPREF0389_00371	ACT domain protein	0.986406	0.027253
gene-HMPREF0389_00148	hypothetical protein	0.984987	0.020521
gap	glyceraldehyde-3-phosphate dehydrogenase, type I	0.983436	0.018876
gene-HMPREF0389_00706	hypothetical protein	0.983064	0.026014
gene-HMPREF0389_00927	hypothetical protein	0.944964	0.016508
gene-HMPREF0389_00704	TRAP transporter solute receptor, TAXI family	0.929989	0.028916
gene-HMPREF0389_00493	aminotransferase, class I/II	0.906091	0.022883
gcdA	glutaconyl-CoA decarboxylase subunit alpha	0.865925	0.044499
lepA	GTP-binding protein LepA	0.843982	0.012285
gene-HMPREF0389_01211	YycH protein	0.839617	0.046667
asd	aspartate-semialdehyde dehydrogenase	0.832514	0.005921
gene-HMPREF0389_00370	hypothetical protein	0.776893	0.01156
gene-HMPREF0389_01225	copper amine oxidase domain protein	0.771398	0.004192
gene-HMPREF0389_00402	DNA gyrase, B subunit, C-terminal domain protein	0.750681	0.035674
hgdB	2-hydroxyglutaryl-CoA dehydratase D-component	0.747233	0.033061
nucH	thermonuclease	0.710689	0.011478
gene-HMPREF0389_00349	amidinotransferase family protein	0.698393	0.036345
miaA	tRNA dimethylallyltransferase	0.666595	0.006437
gene-HMPREF0389_01006	LPXTG-motif cell wall anchor domain protein	-0.711073	0.029651
gene-HMPREF0389_01560	hypothetical protein	-0.819875	0.043259
gene-HMPREF0389_00050	FtsK/SpoIIIE family protein	-0.859562	0.004406
gene-HMPREF0389_00672	hypothetical protein	-0.963171	0.032775
gene-HMPREF0389_00425	twitching motility protein	-1.06308	0.002802
pyc	pyruvate carboxylase	-1.07252	0.006435
gene-HMPREF0389_01148	hypothetical protein	-1.07315	0.006435
gene-HMPREF0389_00905	Sodium:neurotransmitter symporter family protein	-1.10061	0.003432
gene-HMPREF0389_00635	putative translation elongation factor G	-1.17906	0.017189
gene-HMPREF0389_00055	ABC transporter, ATP-binding protein	-1.19131	0.043259
gene-HMPREF0389_00897	ABC 3 transport family protein	-1.26016	0.03045
gene-HMPREF0389_00469	RelA/SpoT family protein	-1.27002	0.002206
gene-HMPREF0389_01405	metallo-beta-lactamase domain protein	-1.31371	0.030191
gene-HMPREF0389_00133	transcriptional regulator, Rrf2 family	-1.31564	0.002906
hisS	histidine--tRNA ligase	-1.31594	0.020792
gene-HMPREF0389_00531	hypothetical protein	-1.41219	0.009653
gene-HMPREF0389_00607	SCP-like protein	-1.45891	0.005921
gene-HMPREF0389_01703	repeat protein	-1.49127	0.000128
gene-HMPREF0389_00698	response regulator receiver domain protein	-1.55656	0.025149
gene-HMPREF0389_00252	transcriptional regulator, AraC family	-1.67738	0
nadE	NAD+ synthase	-1.70067	0.004556
sufC	FeS assembly ATPase SufC	-1.70413	0.003691
gene-HMPREF0389_01277	hypothetical protein	-1.70942	0.033747
gene-HMPREF0389_01275	efflux ABC transporter, permease protein	-1.83103	0.023602
gene-HMPREF0389_00896	ABC 3 transport family protein	-1.8425	0.011868
gene-HMPREF0389_00160	hypothetical protein	-1.86676	0.000283
gene-HMPREF0389_00955	putative A/G-specific adenine glycosylase	-2.08291	4.1e-05
gene-HMPREF0389_00158	hypothetical protein	-2.0861	0.005411
gene-HMPREF0389_00986	hypothetical protein	-2.13582	0.000833
gene-HMPREF0389_01477	channel protein, hemolysin III family	-2.20587	0
gene-HMPREF0389_00768	antioxidant, AhpC/TSA family	-2.22751	0.000554
dam	DNA adenine methylase	-2.38476	0
gene-HMPREF0389_00895	ABC transporter, ATP-binding protein	-2.42158	1e-06
trxB	thioredoxin-disulfide reductase	-2.54137	0
gene-HMPREF0389_00132	TIGR00252 family protein	-2.59654	0.007242
trpB	tryptophan synthase, beta subunit	-2.70238	0.005418
gene-HMPREF0389_01454	cytochrome C biogenesis protein transmembrane region	-2.71046	1.2e-05
gene-HMPREF0389_00784	copper amine oxidase domain protein	-2.75819	0
gene-HMPREF0389_00894	ABC transporter, substrate-binding protein	-2.93995	0
gene-HMPREF0389_00548	hypothetical protein	-3.17567	0.006768
gene-HMPREF0389_00549	flavodoxin	-3.28572	0.009819
noxE	pyridine nucleotide-disulfide oxidoreductase	-3.52689	0.002245
gene-HMPREF0389_00797	hypothetical protein	-5.96401	0

### Sheet: 50% serum over 5% serum
ID	Description	log2FC	FDR
gene-HMPREF0389_00188	hypothetical protein	3.33891	0.000184
gene-HMPREF0389_00030	hypothetical protein	3.04534	3e-06
dprA	DNA protecting protein DprA	2.81557	0
gene-HMPREF0389_00199	methyltransferase domain protein	2.80986	0
gene-HMPREF0389_00216	hypothetical protein	2.50332	0
gene-HMPREF0389_00029	hypothetical protein	2.47439	0.000377
gene-HMPREF0389_00225	hypothetical protein	2.31503	0
gene-HMPREF0389_01373	hypothetical protein	2.28342	0.000377
gene-HMPREF0389_00323	prepilin-type cleavage/methylation N-terminal domain protein	2.23658	0.049486
gene-HMPREF0389_00489	transcriptional regulator, Fur family	2.23326	0.002531
gene-HMPREF0389_00214	hypothetical protein	2.21904	1e-06
hprK	HPr(Ser) kinase/phosphatase	2.16597	0.004248
gene-HMPREF0389_01198	peptidase family T4	2.13611	0.030529
gene-HMPREF0389_00610	hypothetical protein	2.08962	0.000457
gene-HMPREF0389_01449	MATE efflux family protein	2.06727	0
gene-HMPREF0389_00716	HRDC domain protein	2.0438	0.0112
gene-HMPREF0389_01230	hypothetical protein	2.0408	3e-06
gene-HMPREF0389_00574	dinitrogenase iron-molybdenum cofactor	2.03921	0
gene-HMPREF0389_01283	hypothetical protein	1.98798	0.014924
gene-HMPREF0389_00290	sugar-binding domain protein	1.98529	4e-06
gene-HMPREF0389_00200	hypothetical protein	1.9665	3e-06
gene-HMPREF0389_00774	hypothetical protein	1.95775	0.003117
gene-HMPREF0389_00534	hypothetical protein	1.91988	0.000503
cspA	cold shock protein CspA	1.90544	0.000621
gene-HMPREF0389_00316	type II/IV secretion system protein	1.89946	0.011354
gene-HMPREF0389_00759	DNA-binding helix-turn-helix protein	1.88637	0
rpsO	ribosomal protein S15	1.85846	0.000148
gene-HMPREF0389_00028	hypothetical protein	1.82632	2.3e-05
gene-HMPREF0389_01455	hypothetical protein	1.80987	0
gene-HMPREF0389_00492	hypothetical protein	1.77982	0.00214
gene-HMPREF0389_00094	MATE efflux family protein	1.77265	2.5e-05
gene-HMPREF0389_00539	polysaccharide deacetylase	1.77024	1e-05
gene-HMPREF0389_00550	hypothetical protein	1.75927	0.002923
rpsT	ribosomal protein S20	1.73687	0.000152
thrB	homoserine kinase	1.73656	0.027867
gene-HMPREF0389_00226	CoA binding domain protein	1.7323	0
gene-HMPREF0389_01027	aldehyde dehydrogenase (NAD) family protein	1.73036	0.0044
gene-HMPREF0389_01256	PPIC-type PPIASE domain protein	1.72947	0.000254
gene-HMPREF0389_01354	Amidinotransferase	1.69645	0.000493
pncB	nicotinate phosphoribosyltransferase	1.68495	0
gene-HMPREF0389_01367	hypothetical protein	1.65209	0
gene-HMPREF0389_00131	Mg chelatase-like protein	1.65168	0.001741
gene-HMPREF0389_00538	monogalactosyldiacylglycerol synthase, C-terminal domain protein	1.64436	0.001148
gene-HMPREF0389_01092	response regulator receiver domain protein	1.6192	2e-06
gene-HMPREF0389_01078	transposase-like protein	1.58843	1e-06
gene-HMPREF0389_01502	hypothetical protein	1.56477	0.000479
gene-HMPREF0389_01343	polysaccharide deacetylase	1.54543	0.001348
gene-HMPREF0389_00359	peptidyl-prolyl cis-trans isomerase, cyclophilin-type	1.54041	0.000129
gene-HMPREF0389_01093	hypothetical protein	1.53754	0
gene-HMPREF0389_00858	pyridoxal 5'-phosphate synthase, synthase subunit Pdx1	1.5335	0.001785
gene-HMPREF0389_00992	hypothetical protein	1.51296	0.021547
bioA	adenosylmethionine-8-amino-7-oxononanoate transaminase	1.51285	0.038546
gene-HMPREF0389_00402	DNA gyrase, B subunit, C-terminal domain protein	1.51167	0
gene-HMPREF0389_00849	phosphoglycerate mutase family protein	1.50487	0.01772
gene-HMPREF0389_01428	hypothetical protein	1.50165	0.02078
gene-HMPREF0389_01672	transposase-like protein	1.49634	0.000232
gene-HMPREF0389_00317	bacterial type II secretion system domain protein F	1.48299	0.021414
gene-HMPREF0389_00526	hypothetical protein	1.47925	0.004483
gene-HMPREF0389_01506	flavin reductase-like protein	1.45319	0.000256
gene-HMPREF0389_01410	hypothetical protein	1.44061	0
gene-HMPREF0389_00324	hypothetical protein	1.43847	0.003373
gene-HMPREF0389_00739	hypothetical protein	1.432	0.008011
gene-HMPREF0389_01212	hypothetical protein	1.42932	0
gene-HMPREF0389_00205	efflux ABC transporter, permease protein	1.42473	3.5e-05
gene-HMPREF0389_00706	hypothetical protein	1.41041	0.005566
gene-HMPREF0389_00705	hypothetical protein	1.39935	3.2e-05
gene-HMPREF0389_01213	hypothetical protein	1.39271	1e-06
nrdR	transcriptional regulator NrdR	1.38748	8.4e-05
gene-HMPREF0389_00139	hypothetical protein	1.385	0.02078
gene-HMPREF0389_01475	hypothetical protein	1.36892	0.01064
gene-HMPREF0389_01356	peptidase, M20/M25/M40 family	1.36186	0.002357
gene-HMPREF0389_00042	fructose-1,6-bisphosphate aldolase	1.3571	1e-06
speA	arginine 2-monooxygenase	1.34982	0.001931
gene-HMPREF0389_01734	transposase-like protein	1.33833	5e-06
gene-HMPREF0389_00493	aminotransferase, class I/II	1.33638	3.4e-05
gene-HMPREF0389_01243	MATE efflux family protein	1.33629	0
gene-HMPREF0389_00041	amidohydrolase	1.33358	0.002706
gene-HMPREF0389_01656	hypothetical protein	1.32846	0.000825
gene-HMPREF0389_00561	general stress protein 13	1.32001	0.012752
gene-HMPREF0389_00215	metallo-beta-lactamase domain protein	1.31681	0.001626
gene-HMPREF0389_00288	hypothetical protein	1.3152	0.000373
ispH	4-hydroxy-3-methylbut-2-enyl diphosphate reductase	1.31104	2e-06
gene-HMPREF0389_00775	hypothetical protein	1.29551	0.005173
gene-HMPREF0389_00196	relaxase/mobilization nuclease domain protein	1.29527	6e-06
gene-HMPREF0389_01691	transposase-like protein	1.28904	0.000366
gene-HMPREF0389_00967	hypothetical protein	1.28884	0.000151
gene-HMPREF0389_00257	conserved hypothetical protein TIGR02185	1.28719	0.014019
gene-HMPREF0389_00398	ACT domain protein	1.28679	0.012136
gene-HMPREF0389_01047	transcriptional regulator, TetR family	1.27014	0.001639
gene-HMPREF0389_00486	hypothetical protein	1.26988	0.005971
gene-HMPREF0389_01077	hypothetical protein	1.26809	0
gene-HMPREF0389_00348	toxin-antitoxin system, toxin component, MazF family	1.26505	0.043081
gene-HMPREF0389_00103	rSAM-modified six-cysteine peptide	1.25695	0.000955
gene-HMPREF0389_00964	transcriptional regulator, Fur family	1.25255	0.034867
gene-HMPREF0389_00752	acetyltransferase, GNAT family	1.25203	0
gene-HMPREF0389_01149	hypothetical protein	1.24634	0
gene-HMPREF0389_01731	S1 RNA binding domain protein	1.24437	0.000136
gene-HMPREF0389_00859	transcriptional regulator, GntR family	1.24123	0.00479
gene-HMPREF0389_01709	hypothetical protein	1.23876	0.007936
gene-HMPREF0389_00686	hypothetical protein	1.22636	0.045886
bioB	biotin synthase	1.21974	0.001976
gene-HMPREF0389_00721	copper amine oxidase domain protein	1.21362	0.001083
gene-HMPREF0389_00377	YqeY-like protein	1.2095	0.009778
gene-HMPREF0389_00122	peptidase, U32 family	1.20038	3.4e-05
gene-HMPREF0389_01489	hypothetical protein	1.19493	0
gene-HMPREF0389_01599	MaoC-like protein	1.18443	1e-06
gene-HMPREF0389_01490	hypothetical protein	1.1843	0.029944
gene-HMPREF0389_01566	copper amine oxidase domain protein	1.18301	1e-06
gene-HMPREF0389_01571	hypothetical protein	1.17908	0
gene-HMPREF0389_00208	hypothetical protein	1.17905	0.00012
gene-HMPREF0389_00781	hypothetical protein	1.17811	0.020328
gene-HMPREF0389_01595	VanW-like protein	1.17713	0
gene-HMPREF0389_01430	hypothetical protein	1.16512	0.007356
gene-HMPREF0389_00612	hypothetical protein	1.16406	0.027843
gene-HMPREF0389_00079	BioY family protein	1.15565	0.025169
gene-HMPREF0389_01365	hypothetical protein	1.15538	0.000995
pgk	phosphoglycerate kinase	1.15152	0.00765
gene-HMPREF0389_01610	hypothetical protein	1.14895	0.000153
gene-HMPREF0389_01727	transposase-like protein	1.14538	0.001001
tpiA	triose-phosphate isomerase	1.14165	0.023325
gene-HMPREF0389_00614	hypothetical protein	1.14095	0.015467
rplL	ribosomal protein L7/L12	1.13529	1e-06
gene-HMPREF0389_00954	metallo-beta-lactamase domain protein	1.13283	7.6e-05
gene-HMPREF0389_01513	transglycosylase SLT domain protein	1.1257	0.019283
gene-HMPREF0389_01678	transposase-like protein	1.12479	0.026663
htpG	heat shock protein HtpG	1.12405	0.000318
gene-HMPREF0389_01457	lipoprotein, YaeC family	1.12301	0.000435
gene-HMPREF0389_01688	putative copper-sensing transcriptional repressor CsoR	1.11458	0.017288
gene-HMPREF0389_00378	transporter, major facilitator family protein	1.10591	0.01921
truA	tRNA pseudouridine synthase A	1.10428	9e-06
gene-HMPREF0389_00677	CAAX amino terminal protease family protein	1.10268	0.045359
gene-HMPREF0389_00403	NlpC/P60 family protein	1.09355	0.042555
gene-HMPREF0389_01351	YihY family protein	1.08742	0.010133
atpB	ATP synthase F0, A subunit	1.07239	0.001156
gene-HMPREF0389_00540	hypothetical protein	1.07056	0.002239
prmA	ribosomal protein L11 methyltransferase	1.06901	3.4e-05
gene-HMPREF0389_01366	hypothetical protein	1.06323	0.048259
gene-HMPREF0389_00381	DEAD/DEAH box helicase	1.06012	0.0103
gene-HMPREF0389_01512	hypothetical protein	1.05149	0.02078
gene-HMPREF0389_01742	transposase-like protein	1.0513	0.00661
gene-HMPREF0389_00760	aspartate kinase, monofunctional class	1.04928	0.02733
gene-HMPREF0389_01655	hypothetical protein	1.04522	8e-06
gene-HMPREF0389_01650	ferredoxin	1.04378	0.004978
gene-HMPREF0389_00058	hypothetical protein	1.02907	0.001087
gene-HMPREF0389_01223	transcriptional regulator, MarR family	1.02728	0.010032
gene-HMPREF0389_00814	hypothetical protein	1.0257	0.000522
gene-HMPREF0389_01345	hypothetical protein	1.02452	0.00077
gene-HMPREF0389_00465	alanine racemase domain protein	1.02294	0.002206
dnaJ	chaperone protein DnaJ	1.01924	0.002059
gene-HMPREF0389_00362	NlpC/P60 family protein	1.00968	0.000479
nusA	transcription termination factor NusA	1.00633	0.025497
scpB	segregation and condensation protein B	0.985849	0.002187
gene-HMPREF0389_01715	ferredoxin	0.985269	0.003576
gene-HMPREF0389_00104	six-Cys-in-45 modification radical SAM protein	0.98277	0.01422
gene-HMPREF0389_00744	acyl-CoA dehydrogenase, C-terminal domain protein	0.982352	0
gene-HMPREF0389_01384	radical SAM domain protein	0.982043	0.034609
gene-HMPREF0389_01507	UDP-N-acetylglucosamine 2-epimerase	0.981567	0.000234
gene-HMPREF0389_01023	hypothetical protein	0.974894	0.008483
gene-HMPREF0389_01730	transposase-like protein	0.973756	0.049342
gene-HMPREF0389_01710	hypothetical protein	0.972448	1.7e-05
gene-HMPREF0389_00864	hypothetical protein	0.967715	0.009746
gene-HMPREF0389_00695	N-acetylmuramoyl-L-alanine amidase	0.965631	0.002175
fbpA	fibronectin-binding protein A domain protein	0.964822	0.003835
pyrG	CTP synthase	0.962513	8.4e-05
gene-HMPREF0389_00993	hypothetical protein	0.961417	0.019283
pyrF	orotidine 5'-phosphate decarboxylase	0.961364	0.007865
rpmF	ribosomal protein L32	0.959719	0.014502
gene-HMPREF0389_00296	PP-loop family protein	0.951234	0.039226
gene-HMPREF0389_01224	hypothetical protein	0.948172	0.032654
gene-HMPREF0389_00396	DNA-binding regulatory protein, YebC/PmpR family	0.943404	0.003491
gap	glyceraldehyde-3-phosphate dehydrogenase, type I	0.942549	0.000233
gene-HMPREF0389_01046	ABC transporter, ATP-binding protein	0.931453	0.046612
cadA	cadmium-exporting ATPase	0.926769	0.03838
gene-HMPREF0389_00315	hypothetical protein	0.92627	0.018524
gene-HMPREF0389_00059	hypothetical protein	0.915588	0.018121
phaE	poly(R)-hydroxyalkanoic acid synthase, class III, PhaE subunit	0.911995	0.000141
folC	bifunctional protein FolC	0.90921	0
rplQ	ribosomal protein L17	0.87608	0.000642
gene-HMPREF0389_00393	prepilin-type cleavage/methylation N-terminal domain protein	0.874372	0.021418
phaC	poly(R)-hydroxyalkanoic acid synthase, class III, PhaC subunit	0.872033	0.001187
glmU	UDP-N-acetylglucosamine diphosphorylase/glucosamine-1-phosphate N-acetyltransferase	0.869483	0.024434
gene-HMPREF0389_01477	channel protein, hemolysin III family	0.851867	0.010656
gene-HMPREF0389_00578	CBS domain protein	0.85082	0.0112
clpB	ATP-dependent chaperone protein ClpB	0.849261	0
gene-HMPREF0389_01120	transporter, small conductance mechanosensitive ion channel MscS family protein	0.846437	0.010032
gene-HMPREF0389_00276	putative stage V sporulation protein B	0.84602	0.015471
rumA	23S rRNA (uracil-5-)-methyltransferase RumA	0.84406	3.5e-05
rpsI	ribosomal protein S9	0.843779	0.002762
gene-HMPREF0389_00379	flavoprotein family protein	0.839189	0.032654
gene-HMPREF0389_01041	putative type I restriction-modification system, M subunit	0.831992	0.019283
gene-HMPREF0389_00703	hypothetical protein	0.827967	0.001778
gene-HMPREF0389_00966	RNAse H domain protein, YqgF family	0.821533	0.005004
gene-HMPREF0389_00982	glycosyltransferase, group 4 family	0.814724	0.000627
gene-HMPREF0389_00472	hypothetical protein	0.812834	7e-06
gene-HMPREF0389_00370	hypothetical protein	0.808035	1e-05
rplT	ribosomal protein L20	0.804476	0.035202
gene-HMPREF0389_00892	hypothetical protein	0.80147	0.035992
gene-HMPREF0389_01227	hypothetical protein	0.791335	0.007087
gene-HMPREF0389_00330	DHHA1 domain protein	0.791182	0.003645
rpsP	ribosomal protein S16	0.787822	0.019476
gene-HMPREF0389_01134	Na+/H+ antiporter family protein	0.776008	0.013834
gltX	glutamate--tRNA ligase	0.771427	0.003855
ung	uracil-DNA glycosylase	0.766191	0.045359
gene-HMPREF0389_00124	ApbE family protein	0.761818	0.014502
gene-HMPREF0389_01450	Sodium:neurotransmitter symporter family protein	0.761655	0.048713
gene-HMPREF0389_01586	DNA replication protein DnaC	0.748009	0.048343
grpE	co-chaperone GrpE	0.742542	0.02078
gene-HMPREF0389_00369	ribonuclease, Rne/Rng family	0.739983	0.045359
metK	methionine adenosyltransferase	0.737283	0.009532
gene-HMPREF0389_01211	YycH protein	0.706711	0.010573
rnr	ribonuclease R	0.70239	0.019476
gene-HMPREF0389_01239	hypothetical protein	0.697457	0.040944
gene-HMPREF0389_00400	radical SAM protein, TIGR01212 family	0.695669	0.023933
gene-HMPREF0389_00401	DNA gyrase/topoisomerase IV, A subunit	0.695527	0.007865
rplM	ribosomal protein L13	0.688389	0.004784
gene-HMPREF0389_00817	helix-turn-helix protein, YlxM/p13 family	0.682775	0.006869
folD	tetrahydrofolate dehydrogenase/cyclohydrolase, NAD(P)-binding domain protein	0.672133	0.026956
gene-HMPREF0389_01162	hypothetical protein	0.670341	0.042809
gene-HMPREF0389_00371	ACT domain protein	0.668661	0.045036
rplJ	ribosomal protein L10	0.668532	0.000352
gene-HMPREF0389_00283	Na/Pi-cotransporter II-like protein	0.660231	0.012
rlmN	23S rRNA m2A2503 methyltransferase	0.647815	0.049869
gene-HMPREF0389_00148	hypothetical protein	0.646539	0.017103
gene-HMPREF0389_00392	pseudouridine synthase, RluA family	0.646316	0.003955
gene-HMPREF0389_01347	Tex-like protein N-terminal domain protein	0.615519	0.007257
prs	ribose-phosphate diphosphokinase	0.602267	0.004309
dnaN	DNA polymerase III, beta subunit	0.593802	0.03139
gene-HMPREF0389_00027	putative LexA repressor	0.576802	0.008831
thiI	thiamine biosynthesis/tRNA modification protein ThiI	0.56869	0.025169
cat	4-hydroxybutyrate coenzyme A transferase	0.542312	0.009789
gene-HMPREF0389_00097	DEAD/DEAH box helicase	0.539984	0.043081
groL	chaperonin GroL	0.537262	0.040245
eno	phosphopyruvate hydratase	0.534359	0.007356
rpsJ	ribosomal protein S10	0.443272	0.022891
gene-HMPREF0389_00043	ferredoxin--NADP+ reductase, subunit alpha	0.438905	0.043081
gene-HMPREF0389_00562	V-type H(+)-translocating pyrophosphatase	0.415014	0.049486
gene-HMPREF0389_01546	copper amine oxidase domain protein	0.413667	0.017717
gene-HMPREF0389_00243	addiction module antitoxin, RelB/DinJ family	-0.38599	0.025271
codY	GTP-sensing transcriptional pleiotropic repressor CodY	-0.404491	0.012136
gene-HMPREF0389_00242	addiction module toxin, RelE/StbE family	-0.412295	0.008597
gene-HMPREF0389_01177	hypothetical protein	-0.415679	0.031669
lon	endopeptidase La	-0.454334	0.012136
efp	translation elongation factor P	-0.46057	0.043081
gene-HMPREF0389_00349	amidinotransferase family protein	-0.4898	0.010132
cas1	CRISPR-associated endonuclease Cas1, NMENI subtype	-0.493085	0.027747
dnaE	DNA polymerase III, alpha subunit	-0.504222	0.031485
gene-HMPREF0389_01561	chloride transporter, ClC family	-0.504537	0.044179
pfkA	6-phosphofructokinase	-0.515002	0.043882
nrdD	anaerobic ribonucleoside-triphosphate reductase	-0.527952	0.043081
gene-HMPREF0389_01006	LPXTG-motif cell wall anchor domain protein	-0.535683	0.000196
nhaC	Na+/H+ antiporter NhaC	-0.53601	0.010758
gene-HMPREF0389_01127	amino acid permease	-0.548454	0.001366
argB	acetylglutamate kinase	-0.600899	0.012109
gene-HMPREF0389_01468	sodium ion-translocating decarboxylase, beta subunit	-0.612553	0.007356
gene-HMPREF0389_01452	hypothetical protein	-0.62685	0.043882
gene-HMPREF0389_01067	hypothetical protein	-0.666904	0.004973
gene-HMPREF0389_01695	type I secretion target GGXGXDXXX repeat (2 copies)	-0.667565	0.022109
gene-HMPREF0389_00746	3-hydroxybutyryl-CoA dehydrogenase	-0.673036	0.017646
gene-HMPREF0389_01532	hypothetical protein	-0.675823	0.035845
gene-HMPREF0389_01271	hypothetical protein	-0.680974	0.024721
murG	undecaprenyldiphospho-muramoylpentapeptide beta-N-acetylglucosaminyltransferase	-0.685364	0.02078
polA	DNA-directed DNA polymerase	-0.685826	0.001519
gene-HMPREF0389_01465	hypothetical protein	-0.689058	0.037951
gene-HMPREF0389_00365	chromate transport protein	-0.69441	0.046612
gene-HMPREF0389_00595	hypothetical protein	-0.699728	0.004636
gene-HMPREF0389_00905	Sodium:neurotransmitter symporter family protein	-0.703946	0.043081
gene-HMPREF0389_00555	penicillin-binding protein, transpeptidase domain protein	-0.704306	0.000738
gene-HMPREF0389_00584	methyltransferase small domain protein	-0.704863	0.021119
gene-HMPREF0389_00307	cell cycle protein, FtsW/RodA/SpoVE family	-0.706793	0.02078
agcS	amino acid carrier protein	-0.710629	8e-06
gene-HMPREF0389_00008	hypothetical protein	-0.712676	0.030546
gene-HMPREF0389_01564	efflux ABC transporter, permease protein	-0.721061	0.043811
gene-HMPREF0389_01008	basic membrane protein	-0.73037	0.000148
topA	DNA topoisomerase I	-0.732206	0.002357
gene-HMPREF0389_01651	ABC transporter, ATP-binding protein	-0.732941	0.007492
gene-HMPREF0389_00222	putative TIGR01619 family protein	-0.73475	0.024343
atpD	ATP synthase F1, beta subunit	-0.746204	0.00334
gene-HMPREF0389_01460	trypsin	-0.755609	0.014417
gene-HMPREF0389_00022	acetyltransferase, GNAT family	-0.765125	0.009581
atpG	ATP synthase F1, gamma subunit	-0.788983	0.00712
gene-HMPREF0389_00252	transcriptional regulator, AraC family	-0.805757	0.001792
gene-HMPREF0389_01344	NlpC/P60 family protein	-0.809882	0
nifJ	pyruvate synthase	-0.811116	0.009915
gene-HMPREF0389_00449	aminopeptidase I zinc metalloprotease (M18)	-0.820207	0.006541
tilS	tRNA(Ile)-lysidine synthetase	-0.839875	0.001498
gene-HMPREF0389_00736	TIGR03943 family protein	-0.840775	0.000503
gene-HMPREF0389_01144	putative rRNA methylase	-0.843524	0.043419
gene-HMPREF0389_01188	hypothetical protein	-0.84434	0.000642
murD	UDP-N-acetylmuramoyl-L-alanine--D-glutamate ligase	-0.847354	0.010573
gene-HMPREF0389_00696	putative methionine gamma-lyase	-0.848919	0.00125
gene-HMPREF0389_00949	TRAP transporter solute receptor, DctP family	-0.849305	0.003117
gene-HMPREF0389_01714	ABC transporter, ATP-binding protein	-0.852806	0.025622
crt	3-hydroxybutyryl-CoA dehydratase	-0.861985	0.002478
gene-HMPREF0389_00467	metallo-beta-lactamase domain protein	-0.862181	0.025497
gene-HMPREF0389_00450	peptidase, M20/M25/M40 family	-0.864326	2e-06
gene-HMPREF0389_01750	LPXTG-motif cell wall anchor domain protein	-0.87078	0.000282
pyc	pyruvate carboxylase	-0.871117	9e-05
gene-HMPREF0389_01266	putative potassium/sodium efflux P-type ATPase, fungal-type	-0.871259	0.001606
gene-HMPREF0389_01560	hypothetical protein	-0.889291	0.007356
glnA	glutamine synthetase, type I	-0.897111	0.001277
gene-HMPREF0389_00957	hypothetical protein	-0.933863	0.002214
gene-HMPREF0389_01439	hypothetical protein	-0.937172	0.001555
gene-HMPREF0389_00021	hypothetical protein	-0.942074	0.001717
gene-HMPREF0389_00598	pyridine nucleotide-disulfide oxidoreductase	-0.943974	0.001162
gene-HMPREF0389_01308	TldD/PmbA family protein	-0.949934	0.019476
gene-HMPREF0389_01293	hypothetical protein	-0.950476	0.048343
yeaZ	universal bacterial protein YeaZ	-0.96499	0.001371
gene-HMPREF0389_01350	transporter gate domain protein	-0.973216	4e-06
cmk	cytidylate kinase	-0.973481	0.002543
gene-HMPREF0389_01346	radical SAM domain protein	-0.974662	0.000738
gene-HMPREF0389_01530	phospholipase D domain protein	-0.991464	0.005445
dam	DNA adenine methylase	-0.992214	8.4e-05
lspA	signal peptidase II	-0.993082	0.035184
recR	recombination protein RecR	-0.994819	1.2e-05
thyA	thymidylate synthase	-0.994908	0.007172
gene-HMPREF0389_00635	putative translation elongation factor G	-0.995807	0.000118
guaB	inosine-5'-monophosphate dehydrogenase	-0.998477	0.000325
rimI	ribosomal-protein-alanine acetyltransferase	-0.999973	0.009532
ispG	4-hydroxy-3-methylbut-2-en-1-yl diphosphate synthase	-1.012	0.000106
hisS	histidine--tRNA ligase	-1.02237	0.000667
gene-HMPREF0389_00712	RmuC domain protein	-1.02479	0.000839
aspS	aspartate--tRNA ligase	-1.02708	1.9e-05
gene-HMPREF0389_00055	ABC transporter, ATP-binding protein	-1.03219	0.000254
rho	transcription termination factor Rho	-1.03398	0.000136
guaA	GMP synthase	-1.03871	1.1e-05
mdh	malate dehydrogenase	-1.05151	1e-06
gene-HMPREF0389_00224	hypothetical protein	-1.06215	0.005566
gene-HMPREF0389_00532	D-ala D-ala ligase N-terminal domain protein	-1.0655	0.001498
gene-HMPREF0389_00755	hypothetical protein	-1.07474	0.019477
xth	exodeoxyribonuclease III	-1.08354	0.000642
gene-HMPREF0389_01408	hypothetical protein	-1.08804	0.004699
gene-HMPREF0389_00295	sugar-binding domain protein	-1.08888	0
gene-HMPREF0389_01259	hypothetical protein	-1.10221	0.01432
gene-HMPREF0389_01278	hypothetical protein	-1.11481	0.017103
gene-HMPREF0389_01303	V-type ATPase, D subunit	-1.11522	0.001277
gene-HMPREF0389_01279	efflux ABC transporter, permease protein	-1.11676	0.010132
gene-HMPREF0389_01693	DHHA1 domain protein	-1.12384	1e-06
gene-HMPREF0389_01309	modulator of DNA gyrase family protein	-1.12597	2e-05
rseP	RIP metalloprotease RseP	-1.1281	0
gene-HMPREF0389_01442	aminotransferase, class I/II	-1.14194	0.002482
gene-HMPREF0389_01298	ATP synthase subunit C	-1.14639	0.009581
gene-HMPREF0389_01440	hypothetical protein	-1.16058	0.00513
mraW	S-adenosyl-methyltransferase MraW	-1.17343	0.000454
gene-HMPREF0389_00950	TRAP transporter, DctM subunit	-1.19146	3e-06
gene-HMPREF0389_01263	hypothetical protein	-1.19163	0.000226
tyrS	tyrosine--tRNA ligase	-1.20475	0.004257
gene-HMPREF0389_00050	FtsK/SpoIIIE family protein	-1.20511	0
gene-HMPREF0389_01031	hypothetical protein	-1.22716	0.00125
gltS	sodium/glutamate symporter	-1.22911	0.00078
gene-HMPREF0389_01299	ATP synthase, subunit F	-1.25794	0.006642
gene-HMPREF0389_01297	V-type ATPase 116kDa subunit family protein	-1.26129	0.000484
gene-HMPREF0389_01622	ribonucleoside-diphosphate reductase, beta subunit	-1.29501	0.000667
gene-HMPREF0389_01147	hypothetical protein	-1.33196	0.025169
gene-HMPREF0389_01436	DNA-binding protein, YbaB/EbfC family	-1.34453	1.1e-05
gene-HMPREF0389_00697	putative flagellar protein FliS	-1.34836	0
mraY	phospho-N-acetylmuramoyl-pentapeptide-transferase	-1.35647	3e-06
gene-HMPREF0389_01703	repeat protein	-1.35869	0
gene-HMPREF0389_01375	hypothetical protein	-1.36026	0
gene-HMPREF0389_01191	ABC transporter, ATP-binding protein	-1.37019	0.03631
gene-HMPREF0389_00799	signal peptidase I	-1.37038	0.009746
pta	phosphate acetyltransferase	-1.38033	2e-06
gene-HMPREF0389_00469	RelA/SpoT family protein	-1.38833	0
gene-HMPREF0389_01302	ATP synthase ab domain protein	-1.39082	9e-06
gene-HMPREF0389_01445	putative glycoprotease GCP	-1.40714	1e-06
gene-HMPREF0389_00223	hypothetical protein	-1.40789	0
gene-HMPREF0389_01597	electron transfer flavoprotein domain protein	-1.44508	1.5e-05
gene-HMPREF0389_00048	hypothetical protein	-1.44607	0.034579
gene-HMPREF0389_01295	hypothetical protein	-1.46048	0.001291
cysK	cysteine synthase A	-1.47465	0
nifS	cysteine desulfurase NifS	-1.48037	0
gene-HMPREF0389_01462	rubredoxin	-1.48832	1.1e-05
gene-HMPREF0389_00951	TRAP transporter, DctQ-like membrane protein	-1.49823	3.4e-05
gene-HMPREF0389_01374	hypothetical protein	-1.5266	3.4e-05
dtd	D-tyrosyl-tRNA(Tyr) deacylase	-1.52718	0.001083
gene-HMPREF0389_00531	hypothetical protein	-1.53909	0
gene-HMPREF0389_01189	efflux transporter, RND family, MFP subunit	-1.55366	0.000457
gene-HMPREF0389_00871	O-acetylhomoserine aminocarboxypropyltransferase/cysteine synthase	-1.55718	0.034609
gene-HMPREF0389_01300	hypothetical protein	-1.56576	2e-06
feoB	ferrous iron transport protein B	-1.58516	0.00458
trpB	tryptophan synthase, beta subunit	-1.58633	0.017678
gene-HMPREF0389_01562	efflux transporter, RND family, MFP subunit	-1.59237	1e-06
gene-HMPREF0389_00049	aminopeptidase I zinc metalloprotease (M18)	-1.59436	1e-06
cysE	serine O-acetyltransferase	-1.60871	0
fabF	beta-ketoacyl-acyl-carrier-protein synthase II	-1.62043	0.003309
gene-HMPREF0389_01296	putative ATP synthase, subunit C	-1.62841	2e-06
gene-HMPREF0389_01275	efflux ABC transporter, permease protein	-1.63635	0.00036
leuS	leucine--tRNA ligase	-1.6527	0
gene-HMPREF0389_01190	efflux ABC transporter, permease protein	-1.66599	1.8e-05
gene-HMPREF0389_01563	ABC transporter, ATP-binding protein	-1.66704	1e-06
gene-HMPREF0389_00922	cytochrome C biogenesis protein transmembrane region	-1.6712	0.003693
gene-HMPREF0389_01301	ATP synthase ab domain protein	-1.67296	0
gene-HMPREF0389_01276	iron permease FTR1 family	-1.67879	0.004309
gene-HMPREF0389_01421	tetratricopeptide repeat protein	-1.68074	0.000503
gene-HMPREF0389_01368	hypothetical protein	-1.69088	0.000484
mscL	large conductance mechanosensitive channel protein	-1.75594	0.000232
sufC	FeS assembly ATPase SufC	-1.78524	3e-06
gene-HMPREF0389_00698	response regulator receiver domain protein	-1.80181	1e-06
gene-HMPREF0389_01407	hypothetical protein	-1.82066	0
gene-HMPREF0389_01277	hypothetical protein	-1.82615	9e-06
gene-HMPREF0389_01621	ribonucleoside-diphosphate reductase, alpha subunit	-1.84794	0
gene-HMPREF0389_01018	hypothetical protein	-1.85252	0.031642
gene-HMPREF0389_00133	transcriptional regulator, Rrf2 family	-1.94426	0
gene-HMPREF0389_00986	hypothetical protein	-1.96619	0
gene-HMPREF0389_01274	ABC transporter, ATP-binding protein	-1.98075	0.000494
gene-HMPREF0389_01420	HEAT repeat protein	-1.99863	0.002263
gene-HMPREF0389_01422	hypothetical protein	-2.00086	0.000281
smpB	SsrA-binding protein	-2.02592	0
gene-HMPREF0389_01423	peptidase propeptide and YPEB domain protein	-2.0807	3.4e-05
accD	acetyl-CoA carboxylase, carboxyl transferase, beta subunit	-2.12274	0.034609
gene-HMPREF0389_01725	hypothetical protein	-2.15751	0.047702
nadE	NAD+ synthase	-2.17781	0
gene-HMPREF0389_01728	copper amine oxidase domain protein	-2.19425	0
gene-HMPREF0389_00798	putative septum site-determining protein MinC	-2.23234	1.9e-05
gene-HMPREF0389_00607	SCP-like protein	-2.31557	0
gene-HMPREF0389_00897	ABC 3 transport family protein	-2.32907	0
gene-HMPREF0389_01405	metallo-beta-lactamase domain protein	-2.41222	0
gene-HMPREF0389_00955	putative A/G-specific adenine glycosylase	-2.53109	0
gene-HMPREF0389_00931	putative [acyl-carrier-protein] S-malonyltransferase	-2.56336	0.000772
gene-HMPREF0389_00784	copper amine oxidase domain protein	-2.58814	0
gene-HMPREF0389_00132	TIGR00252 family protein	-2.62765	0
gene-HMPREF0389_00797	hypothetical protein	-2.67681	0
gene-HMPREF0389_00768	antioxidant, AhpC/TSA family	-2.94009	0
gene-HMPREF0389_01454	cytochrome C biogenesis protein transmembrane region	-2.99464	0
trxB	thioredoxin-disulfide reductase	-3.28805	0
gene-HMPREF0389_00896	ABC 3 transport family protein	-3.48335	0
gene-HMPREF0389_00549	flavodoxin	-3.89117	0
gene-HMPREF0389_00548	hypothetical protein	-3.94324	0
gene-HMPREF0389_00895	ABC transporter, ATP-binding protein	-4.02734	0
gene-HMPREF0389_00894	ABC transporter, substrate-binding protein	-4.20556	0
gene-HMPREF0389_00884	hypothetical protein	-4.3852	0.012494
noxE	pyridine nucleotide-disulfide oxidoreductase	-4.41012	0
